# Warning coloration, body size and the evolution of gregarious behavior in butterfly larvae

**DOI:** 10.1101/2022.07.22.500975

**Authors:** Callum F McLellan, Stephen H Montgomery, Innes C Cuthill

**Affiliations:** University of Bristol

**Keywords:** comparative analysis, phylogenetics, gregarious behavior, aposematism, body size, defensive coloration

## Abstract

Many species gain anti-predator benefits by combining gregarious behavior with warning coloration, yet there is debate over which trait evolves first, and which is the secondary adaptive enhancement. Body size can also influence how predators receive aposematic signals, and potentially constrain the evolution of gregarious behavior. To our knowledge, the causative links between the evolution of gregariousness, aposematism and larger body sizes have not been fully resolved. Here, using the most recently resolved butterfly phylogeny and an extensive new dataset of larval traits, we reveal the evolutionary interactions between important traits linked to larval gregariousness. We show that larval gregariousness has arisen many times across the butterflies, and aposematism is a likely prerequisite for gregariousness to evolve. We also find that body size may be an important factor for determining the coloration of solitary, but not gregarious larvae. Additionally, by exposing artificial ‘larvae’ to wild avian predation, we show that undefended, cryptic ‘larvae’ are heavily predated when aggregated but benefit from solitariness, whereas the reverse is true for aposematic prey. Our data reinforce the importance of aposematism for gregarious larval survival, whilst identifying new questions about the roles of body size and toxicity in the evolution of grouping behavior.
