## Supplementary material for "Warning coloration, body size and the evolution of gregarious behavior in butterfly larvae": AllGenera_ordered.xlsx

### Sheet: Sheet1
Genus
Tithorea
Mcclungia
Hypomenitis
Veladyris
Godyris
Athyrtis
Napeogenes
Mimoides
Dispar
Hesperilla
Mesodina
Cephrenes
Pholisora
Celaenorrhinus
Proteides
Aguna
Spathilepia
Astraptes
Typhedanus
Calpodes
Polygonus
Polites
Chioides
Nyctelius
Isoteinon
Thoressa
Corticea
Mylon
Timochares
Antigonus
Gorgythion
Achalarus
Codatractus
Atarnes
Gesta
Zopyrion
Lento
Dardarina
Forbestra
Thyridia
Conga
Morys
Callithomia
Mnasicles
Oarisma
Pteronymia
Papias
Patricia
Ithomia
Oleria
Hypoleria
Poanes
Atalopedes
Carterocephalus
Pseudocopaeodes
Polytremis
Euphyes
Daimio
Celotes
Mnasilus
Copaeodes
Piruna
Thorybes
Taroctrocera
Pyrgus
Signeta
Oreisplanus
Sabera
Amblyscirtes
Arrhenes
Motasingha
Plastingia
Suada
Astictopterus
Lotongus
Sovia
Virga
Viola
Cumbre
Appia
Saturnus
Lindra
Vidius
Lucida
Hansa
Libra
Megathymus
Badamia
Suniana
Anatrytone
Burara
Spialia
Potanthus
Idmon
Iambrix
Unkana
Ancistroides
Bungalotis
Dyscophellus
Orses
Sarbia
Hesperia
Helias
Passova
Phocides
Perichares
Thracides
Drephalys
Decinea
Vettius
Vinius
Pachyneuria
Theagenes
Ebrietas
Sodalia
Cabares
Remella
Thespieus
Zestusa
Panoquina
Monca
Udranomia
Telemiades
Quadrus
Pythonides
Talides
Saliana
Pyrrhopyge
Aethilla
Elbella
Parelbella
Narcosius
Calliades
Erynnis
Coeliades
Tagiades
Eagris
Sarangesa
Ceratrichia
Osmodes
Xanthodisca
Celaenorrhinus
Paracleros
Andronymus
Meza
Caenides
Pelopidas
Eretis
Gamia
Agathymus
Darpa
Suastus
Choaspes
Lobocla
Halpe
Iton
Hidari
Pseudocoladenia
Hyarotis
Zela
Gangara
Pompeius
Ancyloxypha
Systasea
Ampittia
Antipodia
Alenia
Cyclosemia
Creonpyge
Apyrrothrix
Butleria
Hylephila
Metisella
Kedestes
Bibasis
Synapte
Niconiades
Milanion
Sostrata
Myscelus
Nascus
Anthoptus
Carcharodus
Pyrrhopygopsis
Hyalothyrus
Autochton
Heliopetes
Cymaenes
Cogia
Vehilius
Callimormus
Camptopleura
Staphylus
Euschemon
Toxidia
Ocybadistes
Telicota
Stinga
Netrocoryne
Oraidium
Albulina
Cupido
Glaucopsyche
Euphilotes
Quasimellana
Chiomara
Xenophanes
Anisynta
Mucia
Odontoptilum
Jemadia
Xeniades
Cephise
Mimoniades
Parphorus
Nastra
Yaguna
Pteroteinon
Gretna
Tsitana
Notocrypta
Pemara
Gerosis
Pyroneura
Neohesperilla
Lerodea
Halotus
Euchloe
Zintha
Cacyreus
Lepidochrysops
Maculinea
Actizera
Lycaeides
Aricia
Callipsyche
Mysoria
Urbanus
Ochlodes
Trapezites
Hasora
Scada
Sais
Heterosais
Hyalenna
Melinaea
Nessaea
Pseudolucia
Ceratinia
Prenda
Grumia
Neominois
Quilaphoetosus
Chillanella
Elina
Etcheverrius
Faunula
Nelia
Teracolus
Caeruleuptychia
Rareuptychia
Euptychia
Magneuptychia
Chloreuptychia
Bia
Haetera
Paryphthimoides
Erichthodes
Splendeuptychia
Manerebia
Pronophila
Steroma
Pseudomaniola
Corades
Lasiophila
Dagon
Euptychoides
Oxeoschistus
Forsterinaria
Anaeomorpha
Pareuptychia
Megeuptychia
Polygrapha
Oressinoma
Hermeuptychia
Junea
Proboscis
Parapedaliodes
Cissia
Punapedaliodes
Steremnia
Panyapedaliodes
Caerois
Pedaliodes
Apexacuta
Praepedaliodes
Hallelesis
Hyponephele
Kirinia
Pseudochazara
Satyrodes
Paralasa
Arethusana
Moneuptychia
Pharneuptychia
Aeropetes
Paralethe
Punargentus
Thiemeia
Zischkaia
Haywardella
Dira
Torynesis
Paramacera
Cercyonis
Gyrocheilus
Tatinga
Loxerebia
Ragadia
Cyllogenes
Erites
Coelites
Acrophtalmia
Callerebia
Steromapedaliodes
Steromapedaliodes
Diaphanos
Mygona
Cheimas
Megisto
Coeruleotaygetis
Neonympha
Taygetomorpha
Karanasa
Brintesia
Penthema
Harjesia
Pseudodebis
Prepona
Coenophlebia
Genus2
Zipaetis
Nathalis
Parides
Algia
Una
Chilades
Belenois
Ixias
Prioneris
Delias
Satyrotaygetis
Hyposcada
Eurema
Thecla
Heteronympha
Bicyclus
Manataria
Pararge
Melanargia
Lasiommata
Erebia
Orsotriaena
Palaeonympha
Neope
Hipparchia
Chazara
Berberia
Celastrina
Aphantopus
Lopinga
Oeneis
Pyronia
Maniola
Coenonympha
Elzunia
Ollantaya
Velamysta
Caerulea
Afriodinia
Baronia
Graphium
Macrosoma
Luehdorfia
Allancastria
Sericinus
Battus
Iphiclides
Protographium
Zerynthia
Bhutanitis
Hypermnestra
Pharmacophagus
Cressida
Archon
Eurytides
Meandrusa
Losaria
Lamproptera
Euryades
Ornithoptera
Troides
Aremfoxia
Haenschia
Gideona
Pinacopteryx
Iolana
Cyclargus
Lycaena
Pseudathyma
Zemeros
Talicada
Ianussiusa
Lymanopoda
Mycalesis
Mydosama
Heteropsis
Gnophodes
Strabena
Hypocysta
Psychonotis
Catochrysops
Euchrysops
Zizeeria
Zizula
Famegana
Theclinesthes
Lucia
Liphyra
Philotes
Miletus
Eueides
Dryadula
Podotricha
Agraulis
Dryas
Philaethria
Heliconius
Telchinia
Miriamica
Taygetina
Athesis
Pseudohaetera
Pseudoscada
Agrodiaetus
Pseudochrysops
Paititia
Pachacutia
Aeria
Eutresis
Brevioleria
Olyras
Episcada
Pagyris
Hyalyris
Itylos
Catopsilia
Cepora
Elodina
Ascia
Anteos
Leptophobia
Appias
Phoebis
Aphrissa
Ganyra
Perrhybris
Zerene
Pyrisitia
Kricogonia
Pieriballia
Lieinix
Archonias
Leodonta
Catasticta
Hesperocharis
Itaballia
Pereute
Eucheira
Tatochila
Pseudopieris
Melete
Patia
Phulia
Charonias
Cunizza
Moschoneura
Enantia
Pierphulia
Infraphulia
Teriocolias
Mathania
Hypsochila
Eroessa
Pareronia
Theochila
Talbotia
Leuciacria
Aoa
Dercas
Baltia
Gandaca
Hemiargus
Genus1
Colias
Thymelicus
Favonius
Pieris
Pithecops
Anthene
Jamides
Castalius
Lycaenopsis
Nacaduba
Caleta
Lampides
Poritia
Neophasia
Polyommatus
Tongeia
Parataygetis
Styx
Eulaceura
Laringa
Ideopsis
Saletara
Leptosia
Hebomoia
Pontia
Mylothris
Theope
Emesis
Lasaia
Baeotis
Argyrogrammana
Ionotus
Catocyclotes
Mesosemia
Leucochimona
Pirascca
Parcella
Thisbe
Eurybia
Lemonias
Menander
Sertania
Stichelia
Zabuella
Halonympha
Melanis
Riodina
Calephelis
Harveyope
Ariconias
Alesa
Livendula
Calospila
Zelotaea
Themone
Sarota
Semomesia
Setabis
Mesophthalma
Echydna
Crocozona
Charis
Euselasia
Ithomeis
Rhetus
Echenais
Chamaelimnas
Notheme
Mesene
Hyphilaria
Chorinea
Juditha
Caria
Eunogyra
Ancyluris
Cartea
Helicopis
Perophthalma
Nymphidium
Calydna
Roeberella
Panara
Barbicornis
Zabuella
Voltinia
Ithomiola
Mycastor
Chalodeta
Synargis
Anteros
Pheles
Symmachia
Lyropteryx
Detritivora
Dachetola
Stalachtis
Isapsis
Napaea
Pseudotinea
Pandemos
Syrmatia
Siseme
Mesenopsis
Metacharis
Phaenochitonia
Protonymphidia
Panaropsis?
Stibochiona
Cyrestis
Cethosia
Lebadea
Euthalia
Tanaecia
Amnosia
Zeuxidia
Discophora
Bebearia
Cymothoe
Morphotenaris
Taenaris
Hyantis
Harma
Aterica
Lachnoptera
Dophla
Prothoe
Zethera
Chersonesia
Fountainea
Biblis
Adelpha
Euryphura
Elphinstonia
Danaus
Taygetis
Phystis
Tegosa
Dynastor
Antirrhea
Consul
Myscelia
Batesia
Panacea
Dichorragia
Amathuxidia
Thauria
Agatasa
Euripus
Bassarona
Parantica
Sephisa
Catuna
Amathusia
Moduza
Placidina
Methona
Ectima
Temenis
Castilia
Pantoporia
Pyrrhogyra
Acraea
Aphysoneura
Ypthimomorpha
Neorina
Faunis
Pseudergolis
Doxocopa
Atlantea
Paulogramma
Phyciodes
Lethe
Elymnias
Polyura
Ethope
Lycorea
Dircenna
Brassolis
Hypothyris
Mallika
Dodonidia
Erebiola
Percnodaimon
Argyrophenga
Hamanumida
Pseudoneptis
Tisiphone
Argynnina
Siderone
Palla
Pampasatyrus
Posttaygetis
Amphidecta
Diaethria
Haematera
Opoptera
Dasyophthalma
Hypna
Foetterleia
Eteona
Mechanitis
Epityches
Memphis
Godartiana
Vila
Mestra
Epiphile
Anthanassa
Baeotus
Euxanthe
Issoria
Cirrochroa
Terinos
Lexias
Harsiesis
Atlanteuptychia
Argyronympha
Algiachroa
Euphydryas
Ninguta
Chonala
Rhaphicera
Xanthotaenia
Hestina
Proterebia
Pseudonympha
Cassionympha
Tarsocera
Stygionympha
Bematistes
Takashia
Ortilia
Taydebis
Aporia
Leptidea
Archeuptychia
Macrosoma
Anthocharis
Dynamine
Marpesia
Asterocampa
Antillea
Libytheana
Protesilaus
Anetia
Lucinia
Archimestra
Pyrrhocalles
Dismorphia
Pardopsis
Selenophanes
Caligopsis
Blepolenis
Penetes
Pycina
Hestinalis
Boeberia
Apaturopsis
Tirumala
Smerina
Araschnia
Sinonympha
Altiapa
Erycinidia
Platypthima
Mynes
Paratisiphone
Satyrus
Catoblepia
Kaniska
Cyllopsis
Pindis
Enodia
Parnassius
Capronnieria
Gonepteryx
Poladryas
Dymasia
Chlosyne
Nymphalis
Hamadryas
Catonephele
Hypolimnas
Kallima
Vanessa
Aglais
Calinaga
Doleschallia
Polygonia
Morpho
Melanitis
Limenitis
Colobura
Junonia
Anartia
Precis
Papilio
Vindula
Siproeta
Apatura
Caligo
Parthenos
Euploea
Greta
Libythea
Cupha
Vagrans
Melitaea
Protogoniomorpha
Argynnis
Mazia
Charaxes
Texola
Yoma
Rhinopalpa
Historis
Archaeoprepona
Ariadne
Salamis
Antanartia
Eurytela
Mesoxantha
Hamearis
Idea
Mimathyma
Nica
Janatella
Napeocles
Smyrna
Achlyodes
Amarynthis
Phalanta
Amauris
Higginsius
Metamorpha
Tigridia
Byblia
Sevenia
Catacroptera
Hypanartia
Gnathotriche
Actinote
Neocoenyra
Telenassa
Anaea
Eresia
Euptoieta
Euphaedra
Brenthis
Boloria
Vanessula
Kallimoides
Chitoria
Symbrenthia
Stichophthalma
Timelaea
Neptis
Ypthima
Euriphene
Euptera
Neptidopsis
Athyma
Pseudacraea
Leucidia
Uraneis
Yramea
Dione
Narope
Bolboneura
Allotinus
Curetis
Eryphanis
Opsiphanes
Calisto
Dulcedo
Pierella
Cithaerias
Morphopsis
Sumalia
Zaretis
Lamprolenis
Tellervo
Nesoxenica
Geitoneura
Ortholexis
Echinargus
Jalmenus
Caltoris
Monza
Semelea
Teniorhinus
Netrobalane
Hypoleucis
Zophopetes
Gorgyra
Mopala
Calleagris
Paronymus
Platylesches
Fresna
Pardaleodes
Gegenes
Osphantes
Zenonia
Procampta
Abantis
Chondrolepis
Lysandra
Leptotes
Paralycaeides
Nabokovia
Madeleinea
Turanana
Eldoradina
Pseudophilotes
Auca
Zegris
Macrosoma
Thaumantis
Pseudopontia
Dixeia
Nepheronia
Eronia
Colotis
Auzakia
Pandita
Parasarpa
Lelecella
Baliochila
Dingana
Azanus
Uranothauma
Phlyaria
Pseudonacaduba
Eicochrysops
Artitropa
Oreixenica
Heteropterus
Molo
Aides
Ridens
Phanus
Noctuana
Euriphellus
Cornuphallus
Cabirus
Cycloglypha
Pheraeus
Phanes
Zera
Dalla
Ouleus
Tromba
Charidia
Tarsoctenus
Paracarystus
Phareas
Anastrus
Carrhenes
Eantis
Leona
Chrysoplectrum
Polythrix
Entheus
Potamanaxas
Racta
Justinia
Wallengrenia
Lohora
Cobalus
Eburuncus
Spioniades
Serdis
Salatis
Vacerra
Iliana
Buzyges
Sophista
Atrytonopsis
Asbolis
Idioneurula
Erionota
Scolitantides
Otnjukovia
Peria
Eunica
Asterope
Cybdelis
Perisama
Callicore
