## Supplementary material for "Warning coloration, body size and the evolution of gregarious behavior in butterfly larvae": AllTraits_Bin.xlsx

### Sheet: Sheet1
phylo	SB	CP	SD	BS	HP
Tithorea	0	1	0	1.89209	1
Cephrenes	0	0	0	1.51851	0
Pholisora	0	0	0	1.38917	1
Calpodes	0	0	0	1.66745	1
Polites	0	0	0	1.45561	1
Nyctelius	0	0	0	1.5563	1
Thyridia	0	0	0	1.91908	0
Ithomia	0	1	0	1.66049	1
Atalopedes	0	0	0	1.44201	1
Carterocephalus	0	0	0	1.40654	1
Euphyes	0	0	0	1.41296	1
Celotes	0	0	0	1.40303	1
Copaeodes	0	0	0	1.33445	1
Thorybes	0	0	0	1.51851	1
Pyrgus	0	0	0	1.41497	1
Megathymus	0	0	0	1.75694	0
Badamia	0	1	0	1.72428	0
Spialia	0	0	1	1.40654	1
Iambrix	0	0	0	1.39794	1
Ancistroides	0	0	0	1.66276	1
Hesperia	0	0	0	1.41996	1
Panoquina	0	0	0	1.51188	1
Elbella	0	1	0	1.66314	0
Erynnis	0	0	0	1.45484	1
Coeliades	0	1	0	1.74819	0
Tagiades	0	0	0	1.58546	1
Agathymus	0	0	0	1.64933	1
Hidari	1	0	0	1.68842	0
Pseudocoladenia	0	0	1	1.63347	1
Gangara	0	1	1	1.86332	0
Systasea	0	0	0	1.45992	1
Hylephila	0	0	0	1.43933	1
Stinga	0	0	0	1.41647	1
Lerodea	0	0	0	1.41497	1
Urbanus	0	0	0	1.64345	1
Ochlodes	0	0	0	1.49136	1
Trapezites	0	0	0	1.64345	1
Hasora	0	0	1	1.62839	1
Melinaea	0	1	0	1.91339	1
Nessaea	0	0	1	1.82289	0
Euptychia	0	0	0	1.46374	1
Haetera	0	0	0	1.89131	1
Megeuptychia	1	0	0	1.77335	1
Oressinoma	0	0	0	1.68124	1
Caerois	0	0	1	1.96246	0
Satyrodes	0	0	0	1.66276	1
Prepona	0	0	0	1.99123	0
Nathalis	0	0	0	1.41497	1
Parides	1	1	1	1.97772	1
Belenois	1	1	0	1.67669	0
Ixias	0	0	0	1.72016	1
Delias	1	1	1	1.86923	1
Eurema	1	0	0	1.61521	0
Manataria	1	0	1	1.89117	1
Pararge	0	0	0	1.62737	1
Melanargia	0	0	0	1.70243	1
Erebia	0	0	0	1.62325	1
Chazara	0	0	0	1.75664	1
Lopinga	0	0	0	1.72016	1
Maniola	0	0	0	1.39182	1
Graphium	0	0	0	1.89209	0
Allancastria	1	1	1	1.75205	1
Sericinus	1	1	1	1.86923	1
Battus	1	1	1	1.81786	1
Iphiclides	0	0	0	1.87795	0
Zerynthia	1	1	1	1.67943	1
Cressida	0	1	1	1.93197	1
Archon	1	1	0	1.75815	1
Eurytides	0	0	0	1.78533	0
Troides	1	1	1	2.21748	1
Eueides	1	0	1	1.80618	1
Dryadula	0	1	1	1.90849	1
Agraulis	0	1	1	1.9345	1
Dryas	0	1	1	1.94792	1
Philaethria	0	1	1	1.99123	1
Heliconius	0	1	1	1.84819	1
Catopsilia	0	0	0	1.79588	0
Cepora	0	0	0	1.72016	1
Ascia	1	1	0	1.71181	1
Anteos	0	0	0	1.94448	0
Leptophobia	1	1	0	1.60206	1
Phoebis	0	0	0	1.82979	1
Aphrissa	0	0	0	1.69644	0
Kricogonia	0	0	0	1.61569	0
Eucheira	1	1	0	1.7336	0
Colias	0	0	0	1.67669	1
Thymelicus	0	0	0	1.35218	1
Pieris	1	0	0	1.78032	1
Neophasia	1	0	0	1.66276	0
Hebomoia	0	0	0	1.95424	1
Theope	1	0	0	1.35334	0
Emesis	1	1	1	1.61426	0
Mesosemia	0	0	1	1.53895	0
Leucochimona	0	0	1	1.44716	0
Thisbe	1	0	0	1.60863	0
Eurybia	1	0	0	1.72206	1
Menander	0	0	0	1.45909	1
Melanis	1	0	1	1.66792	0
Calephelis	0	0	1	1.33806	1
Calospila	0	0	0	1.42602	1
Euselasia	1	1	1	1.38863	0
Rhetus	0	1	1	1.48714	0
Caria	0	1	1	1.56597	0
Nymphidium	1	0	0	1.51983	0
Synargis	0	0	0	1.46374	0
Anteros	0	0	0	1.45362	0
Symmachia	0	0	1	1.32899	0
Lyropteryx	0	1	1	1.69714	0
Cyrestis	0	0	1	1.74036	0
Cethosia	1	1	1	1.90934	1
Euthalia	0	0	1	1.8451	1
Discophora	1	1	1	1.92942	1
Dophla	0	0	1	2.03342	0
Biblis	0	0	1	1.79148	1
Danaus	0	1	0	1.99255	1
Dynastor	0	0	0	2	1
Consul	0	0	0	1.86806	0
Moduza	0	0	1	1.8293	0
Methona	1	1	0	1.94052	1
Temenis	0	0	1	1.73046	1
Castilia	1	0	1	1.55376	1
Phyciodes	1	0	1	1.49693	1
Lethe	1	0	0	1.83251	1
Lycorea	0	1	0	1.95999	1
Brassolis	1	1	0	2	0
Hypothyris	1	0	0	1.78958	0
Hamanumida	0	0	1	1.80072	0
Mechanitis	1	1	0	1.87506	0
Epiphile	0	0	0	1.6721	1
Euphydryas	1	1	1	1.75587	1
Proterebia	0	0	0	1.66087	1
Aporia	1	1	1	1.8014	0
Leptidea	0	0	0	1.62014	1
Anthocharis	0	0	0	1.62941	1
Asterocampa	1	0	0	1.716	0
Libytheana	0	0	0	1.66276	1
Pycina	0	1	1	1.9426	0
Tirumala	0	1	0	1.97772	1
Araschnia	1	1	1	1.55023	1
Parnassius	0	1	0	1.76716	1
Gonepteryx	0	0	0	1.74896	0
Poladryas	1	1	1	1.63463	1
Chlosyne	1	1	1	1.63749	1
Nymphalis	1	1	1	1.77085	0
Hamadryas	1	1	1	1.92562	1
Catonephele	0	0	1	1.81591	0
Hypolimnas	0	1	1	1.95424	1
Vanessa	0	1	1	1.72016	1
Aglais	1	1	1	1.67486	1
Doleschallia	1	1	1	1.81291	1
Polygonia	0	1	1	1.66558	0
Morpho	1	1	1	2.15534	1
Colobura	0	1	1	1.85733	0
Junonia	0	1	1	1.64345	1
Papilio	1	0	0	2.02119	0
Siproeta	0	1	1	1.96848	1
Apatura	0	0	0	1.85431	0
Euploea	0	1	0	1.94201	1
Melitaea	1	1	1	1.57749	1
Argynnis	0	1	1	1.72428	1
Historis	0	0	1	1.97772	0
Archaeoprepona	0	0	0	2.03463	0
Hamearis	0	0	1	1.48714	1
Idea	0	1	0	2.14613	1
Smyrna	0	1	1	1.90309	0
Phalanta	0	1	1	1.72016	0
Tigridia	0	1	1	1.75603	0
Hypanartia	0	1	1	1.74147	1
Euptoieta	0	1	1	1.716	1
Ypthima	0	0	1	1.60206	1
Dione	1	1	1	1.88536	1
Zaretis	0	0	0	1.70906	0
Heteropterus	0	0	0	1.50515	1
Asbolis	0	0	0	1.60563	0
Erionota	0	1	0	1.8293	0
Callicore	0	0	1	1.7165	1
