## Supplementary material for "Warning coloration, body size and the evolution of gregarious behavior in butterfly larvae": CP_HP_Bin.xlsx

### Sheet: Sheet1
phylo	CP	HP
Tithorea	1	0
Godyris	0	1
Napeogenes	0	0
Cephrenes	0	1
Pholisora	0	0
Calpodes	0	0
Polites	0	0
Nyctelius	0	0
Timochares	0	1
Thyridia	0	1
Callithomia	1	0
Pteronymia	1	1
Ithomia	1	0
Hypoleria	0	1
Atalopedes	0	0
Carterocephalus	0	0
Euphyes	0	0
Celotes	0	0
Copaeodes	0	0
Thorybes	0	0
Pyrgus	0	0
Plastingia	0	1
Megathymus	0	1
Badamia	1	1
Spialia	0	0
Iambrix	0	0
Ancistroides	0	0
Hesperia	0	0
Panoquina	0	0
Elbella	1	1
Erynnis	0	0
Coeliades	1	1
Tagiades	0	0
Pelopidas	0	0
Agathymus	0	0
Suastus	0	1
Halpe	0	0
Hidari	0	1
Pseudocoladenia	0	0
Hyarotis	0	1
Gangara	1	1
Systasea	0	0
Ampittia	0	0
Hylephila	0	0
Nascus	0	1
Telicota	0	0
Stinga	0	0
Notocrypta	0	0
Lerodea	0	0
Urbanus	0	0
Ochlodes	0	0
Trapezites	0	0
Hasora	0	0
Scada	0	0
Melinaea	1	0
Nessaea	0	1
Ceratinia	1	0
Euptychia	0	0
Chloreuptychia	0	0
Haetera	0	0
Megeuptychia	0	0
Oressinoma	0	0
Caerois	0	1
Satyrodes	0	0
Prepona	0	1
Nathalis	0	0
Parides	1	0
Belenois	1	1
Ixias	0	0
Prioneris	0	0
Delias	1	0
Eurema	0	1
Manataria	0	0
Pararge	0	0
Melanargia	0	0
Erebia	0	0
Neope	0	0
Chazara	0	0
Lopinga	0	0
Maniola	0	0
Graphium	0	1
Allancastria	1	0
Sericinus	1	0
Battus	1	0
Iphiclides	0	1
Zerynthia	1	0
Cressida	1	0
Archon	1	0
Eurytides	0	1
Troides	1	0
Zemeros	0	1
Gnophodes	0	0
Eueides	0	0
Dryadula	1	0
Agraulis	1	0
Dryas	1	0
Philaethria	1	0
Heliconius	1	0
Aeria	1	0
Episcada	0	1
Pagyris	0	1
Catopsilia	0	1
Cepora	0	0
Ascia	1	0
Anteos	0	1
Leptophobia	1	0
Phoebis	0	0
Aphrissa	0	1
Kricogonia	0	1
Archonias	1	0
Leodonta	1	0
Eucheira	1	1
Mathania	0	0
Colias	0	0
Thymelicus	0	0
Pieris	0	0
Neophasia	0	1
Hebomoia	0	0
Theope	0	1
Emesis	1	1
Mesosemia	0	1
Leucochimona	0	1
Thisbe	0	1
Eurybia	0	0
Menander	0	0
Halonympha	0	1
Melanis	0	1
Calephelis	0	0
Calospila	0	0
Semomesia	0	1
Euselasia	1	1
Rhetus	1	1
Juditha	0	0
Caria	1	1
Perophthalma	0	1
Nymphidium	0	1
Synargis	0	1
Anteros	0	1
Symmachia	0	1
Lyropteryx	1	1
Napaea	0	0
Cyrestis	0	1
Cethosia	1	0
Euthalia	0	0
Discophora	1	0
Dophla	0	1
Biblis	0	0
Danaus	1	0
Dynastor	0	0
Consul	0	1
Moduza	0	1
Methona	1	0
Temenis	0	0
Castilia	0	0
Pseudergolis	0	0
Phyciodes	0	0
Lethe	0	0
Lycorea	1	0
Dircenna	0	1
Brassolis	1	1
Hypothyris	0	1
Hamanumida	0	1
Mechanitis	1	1
Epiphile	0	0
Euphydryas	1	0
Proterebia	0	0
Ortilia	0	0
Aporia	1	1
Leptidea	0	0
Anthocharis	0	0
Asterocampa	0	1
Libytheana	0	0
Pardopsis	1	0
Pycina	1	1
Tirumala	1	0
Araschnia	1	0
Parnassius	1	0
Gonepteryx	0	1
Poladryas	1	0
Chlosyne	1	0
Nymphalis	1	1
Hamadryas	1	0
Catonephele	0	1
Hypolimnas	1	0
Vanessa	1	0
Aglais	1	0
Doleschallia	1	0
Polygonia	1	1
Morpho	1	0
Colobura	1	1
Junonia	1	0
Papilio	0	1
Siproeta	1	0
Apatura	0	1
Caligo	0	0
Euploea	1	0
Libythea	0	1
Melitaea	1	0
Argynnis	1	0
Historis	0	1
Archaeoprepona	0	1
Hamearis	0	0
Idea	1	0
Smyrna	1	1
Phalanta	1	1
Tigridia	1	1
Hypanartia	1	0
Euptoieta	1	0
Symbrenthia	1	0
Ypthima	0	0
Dione	1	0
Opsiphanes	0	1
Zaretis	0	1
Heteropterus	0	0
Asbolis	0	1
Erionota	1	1
Callicore	0	0
