## Supplementary material for "Warning coloration, body size and the evolution of gregarious behavior in butterfly larvae": CP_HP_Cat.xlsx

### Sheet: Sheet1
phylo	CP	HP
Tithorea	1	Vine
Godyris	0	Tree
Napeogenes	0	Shrub
Cephrenes	0	Tree
Pholisora	0	Forb/herb
Calpodes	0	Forb/herb
Polites	0	Graminoid
Nyctelius	0	Graminoid
Timochares	0	Tree
Thyridia	0	Tree
Callithomia	1	Shrub
Pteronymia	1	Tree
Ithomia	1	Shrub
Hypoleria	0	Tree
Atalopedes	0	Graminoid
Carterocephalus	0	Graminoid
Euphyes	0	Graminoid
Celotes	0	Forb/herb
Copaeodes	0	Graminoid
Thorybes	0	Forb/herb
Pyrgus	0	Forb/herb
Plastingia	0	Tree
Megathymus	0	Tree
Badamia	1	Tree
Spialia	0	Forb/herb
Iambrix	0	Graminoid
Ancistroides	0	Forb/herb
Hesperia	0	Graminoid
Panoquina	0	Graminoid
Elbella	1	Tree
Erynnis	0	Forb/herb
Coeliades	1	Tree
Tagiades	0	Vine
Pelopidas	0	Graminoid
Agathymus	0	Shrub
Suastus	0	Tree
Halpe	0	Forb/herb
Hidari	0	Tree
Pseudocoladenia	0	Forb/herb
Hyarotis	0	Tree
Gangara	1	Tree
Systasea	0	Shrub
Ampittia	0	Graminoid
Hylephila	0	Graminoid
Nascus	0	Tree
Telicota	0	Graminoid
Stinga	0	Graminoid
Notocrypta	0	Forb/herb
Lerodea	0	Graminoid
Urbanus	0	Forb/herb
Ochlodes	0	Graminoid
Trapezites	0	Forb/herb
Hasora	0	Shrub
Scada	0	Vine
Melinaea	1	Shrub
Nessaea	0	Tree
Ceratinia	1	Shrub
Euptychia	0	Forb/herb
Chloreuptychia	0	Graminoid
Haetera	0	Forb/herb
Megeuptychia	0	Forb/herb
Oressinoma	0	Graminoid
Caerois	0	Tree
Satyrodes	0	Graminoid
Prepona	0	Tree
Nathalis	0	Forb/herb
Parides	1	Vine
Belenois	1	Tree
Ixias	0	Shrub
Prioneris	0	Shrub
Delias	1	Shrub
Eurema	0	Tree
Manataria	0	Graminoid
Pararge	0	Graminoid
Melanargia	0	Graminoid
Erebia	0	Graminoid
Neope	0	Graminoid
Chazara	0	Graminoid
Lopinga	0	Graminoid
Maniola	0	Graminoid
Graphium	0	Tree
Allancastria	1	Forb/herb
Sericinus	1	Vine
Battus	1	Forb/herb
Iphiclides	0	Tree
Zerynthia	1	Forb/herb
Cressida	1	Vine
Archon	1	Forb/herb
Eurytides	0	Tree
Troides	1	Shrub
Zemeros	0	Tree
Gnophodes	0	Graminoid
Eueides	0	Vine
Dryadula	1	Forb/herb
Agraulis	1	Vine
Dryas	1	Vine
Philaethria	1	Vine
Heliconius	1	Vine
Aeria	1	Vine
Episcada	0	Tree
Pagyris	0	Tree
Catopsilia	0	Tree
Cepora	0	Shrub
Ascia	1	Forb/herb
Anteos	0	Tree
Leptophobia	1	Forb/herb
Phoebis	0	Shrub
Aphrissa	0	Tree
Kricogonia	0	Tree
Archonias	1	Forb/herb
Leodonta	1	Shrub
Eucheira	1	Tree
Mathania	0	Shrub
Colias	0	Forb/herb
Thymelicus	0	Graminoid
Pieris	0	Forb/herb
Neophasia	0	Tree
Hebomoia	0	Forb/herb
Theope	0	Tree
Emesis	1	Tree
Mesosemia	0	Tree
Leucochimona	0	Tree
Thisbe	0	Tree
Eurybia	0	Forb/herb
Menander	0	Vine
Halonympha	0	Tree
Melanis	0	Tree
Calephelis	0	Forb/herb
Calospila	0	Vine
Semomesia	0	Tree
Euselasia	1	Tree
Rhetus	1	Tree
Juditha	0	Vine
Caria	1	Tree
Perophthalma	0	Tree
Nymphidium	0	Tree
Synargis	0	Tree
Anteros	0	Tree
Symmachia	0	Tree
Lyropteryx	1	Tree
Napaea	0	Forb/herb
Cyrestis	0	Tree
Cethosia	1	Forb/herb
Euthalia	0	Shrub
Discophora	1	Graminoid
Dophla	0	Tree
Biblis	0	Forb/herb
Danaus	1	Vine
Dynastor	0	Forb/herb
Consul	0	Tree
Moduza	0	Tree
Methona	1	Shrub
Temenis	0	Vine
Castilia	0	Forb/herb
Pseudergolis	0	Shrub
Phyciodes	0	Shrub
Lethe	0	Graminoid
Lycorea	1	Shrub
Dircenna	0	Tree
Brassolis	1	Tree
Hypothyris	0	Tree
Hamanumida	0	Tree
Mechanitis	1	Tree
Epiphile	0	Vine
Euphydryas	1	Forb/herb
Proterebia	0	Graminoid
Ortilia	0	Forb/herb
Aporia	1	Tree
Leptidea	0	Forb/herb
Anthocharis	0	Forb/herb
Asterocampa	0	Tree
Libytheana	0	Shrub
Pardopsis	1	Forb/herb
Pycina	1	Tree
Tirumala	1	Shrub
Araschnia	1	Forb/herb
Parnassius	1	Forb/herb
Gonepteryx	0	Tree
Poladryas	1	Forb/herb
Chlosyne	1	Forb/herb
Nymphalis	1	Tree
Hamadryas	1	Vine
Catonephele	0	Tree
Hypolimnas	1	Forb/herb
Vanessa	1	Forb/herb
Aglais	1	Forb/herb
Doleschallia	1	Forb/herb
Polygonia	1	Tree
Morpho	1	Vine
Colobura	1	Tree
Junonia	1	Forb/herb
Papilio	0	Tree
Siproeta	1	Forb/herb
Apatura	0	Tree
Caligo	0	Forb/herb
Euploea	1	Vine
Libythea	0	Tree
Melitaea	1	Forb/herb
Argynnis	1	Forb/herb
Historis	0	Tree
Archaeoprepona	0	Tree
Hamearis	0	Forb/herb
Idea	1	Vine
Smyrna	1	Tree
Phalanta	1	Tree
Tigridia	1	Tree
Hypanartia	1	Shrub
Euptoieta	1	Forb/herb
Symbrenthia	1	Forb/herb
Ypthima	0	Graminoid
Dione	1	Vine
Opsiphanes	0	Tree
Zaretis	0	Tree
Heteropterus	0	Graminoid
Asbolis	0	Tree
Erionota	1	Tree
Callicore	0	Vine
