## Supplementary material for "Warning coloration, body size and the evolution of gregarious behavior in butterfly larvae": CP_only.xlsx

### Sheet: Sheet1
phylo	CP
Tithorea	1
Godyris	0
Napeogenes	0
Dispar	0
Hesperilla	0
Mesodina	0
Cephrenes	0
Pholisora	0
Calpodes	0
Polites	0
Nyctelius	0
Timochares	0
Forbestra	1
Thyridia	0
Callithomia	1
Pteronymia	1
Papias	0
Ithomia	1
Oleria	0
Hypoleria	0
Poanes	0
Atalopedes	0
Carterocephalus	0
Euphyes	0
Celotes	0
Copaeodes	0
Thorybes	0
Taroctrocera	0
Pyrgus	0
Signeta	0
Oreisplanus	0
Plastingia	0
Megathymus	0
Badamia	1
Burara	1
Spialia	0
Iambrix	0
Ancistroides	0
Hesperia	0
Perichares	0
Panoquina	0
Pyrrhopyge	1
Elbella	1
Erynnis	0
Coeliades	1
Tagiades	0
Sarangesa	0
Pelopidas	0
Agathymus	0
Suastus	0
Halpe	0
Hidari	0
Pseudocoladenia	0
Hyarotis	0
Gangara	1
Systasea	0
Ampittia	0
Antipodia	0
Creonpyge	1
Hylephila	0
Myscelus	0
Nascus	0
Staphylus	0
Euschemon	0
Toxidia	0
Telicota	0
Stinga	0
Netrocoryne	0
Anisynta	0
Jemadia	1
Yaguna	1
Notocrypta	0
Gerosis	0
Neohesperilla	0
Lerodea	0
Urbanus	0
Ochlodes	0
Trapezites	0
Hasora	0
Scada	0
Heterosais	0
Melinaea	1
Nessaea	0
Ceratinia	1
Euptychia	0
Chloreuptychia	0
Haetera	0
Megeuptychia	0
Oressinoma	0
Caerois	0
Satyrodes	0
Prepona	0
Zipaetis	0
Nathalis	0
Parides	1
Belenois	1
Ixias	0
Prioneris	0
Delias	1
Hyposcada	0
Eurema	0
Manataria	0
Pararge	0
Melanargia	0
Erebia	0
Neope	0
Chazara	0
Lopinga	0
Maniola	0
Baronia	0
Graphium	0
Allancastria	1
Sericinus	1
Battus	1
Iphiclides	0
Zerynthia	1
Bhutanitis	0
Cressida	1
Archon	1
Eurytides	0
Troides	1
Zemeros	0
Gnophodes	0
Eueides	0
Dryadula	1
Podotricha	1
Agraulis	1
Dryas	1
Philaethria	1
Heliconius	1
Pseudoscada	1
Aeria	1
Brevioleria	0
Episcada	0
Pagyris	0
Catopsilia	0
Cepora	0
Elodina	0
Ascia	1
Anteos	0
Leptophobia	1
Phoebis	0
Aphrissa	0
Kricogonia	0
Archonias	1
Leodonta	1
Catasticta	0
Hesperocharis	1
Itaballia	0
Pereute	1
Eucheira	1
Melete	0
Cunizza	0
Mathania	0
Pareronia	0
Colias	0
Thymelicus	0
Pieris	0
Neophasia	0
Leptosia	0
Hebomoia	0
Pontia	1
Theope	0
Emesis	1
Lasaia	0
Mesosemia	0
Leucochimona	0
Thisbe	0
Eurybia	0
Menander	0
Halonympha	0
Melanis	0
Calephelis	0
Calospila	0
Semomesia	0
Euselasia	1
Rhetus	1
Juditha	0
Caria	1
Ancyluris	1
Perophthalma	0
Nymphidium	0
Synargis	0
Anteros	0
Symmachia	0
Lyropteryx	1
Napaea	0
Cyrestis	0
Cethosia	1
Euthalia	0
Discophora	1
Cymothoe	0
Dophla	0
Biblis	0
Adelpha	0
Euryphura	0
Danaus	1
Dynastor	0
Antirrhea	0
Consul	0
Dichorragia	0
Parantica	1
Moduza	0
Methona	1
Temenis	0
Castilia	0
Acraea	1
Faunis	1
Pseudergolis	0
Doxocopa	0
Phyciodes	0
Lethe	0
Lycorea	1
Dircenna	0
Brassolis	1
Hypothyris	0
Hamanumida	0
Mechanitis	1
Epiphile	0
Euphydryas	1
Hestina	0
Proterebia	0
Pseudonympha	0
Bematistes	1
Ortilia	0
Aporia	1
Leptidea	0
Anthocharis	0
Asterocampa	0
Libytheana	0
Dismorphia	0
Pardopsis	1
Selenophanes	0
Pycina	1
Tirumala	1
Araschnia	1
Parnassius	1
Gonepteryx	0
Poladryas	1
Chlosyne	1
Nymphalis	1
Hamadryas	1
Catonephele	0
Hypolimnas	1
Vanessa	1
Aglais	1
Doleschallia	1
Polygonia	1
Morpho	1
Limenitis	0
Colobura	1
Junonia	1
Papilio	0
Vindula	1
Siproeta	1
Apatura	0
Caligo	0
Euploea	1
Libythea	0
Melitaea	1
Argynnis	1
Historis	0
Archaeoprepona	0
Hamearis	0
Idea	1
Smyrna	1
Phalanta	1
Amauris	1
Tigridia	1
Hypanartia	1
Actinote	0
Anaea	0
Euptoieta	1
Euphaedra	0
Boloria	0
Symbrenthia	1
Neptis	0
Ypthima	0
Pseudacraea	0
Leucidia	0
Dione	1
Opsiphanes	0
Zaretis	0
Colotis	0
Heteropterus	0
Eantis	0
Atrytonopsis	0
Asbolis	0
Erionota	1
Callicore	0
