## Supplementary material for "Warning coloration, body size and the evolution of gregarious behavior in butterfly larvae": HP_Bin.xlsx

### Sheet: Sheet1
phylo	HP
Tithorea	1
Godyris	0
Napeogenes	1
Cephrenes	0
Pholisora	1
Calpodes	1
Polites	1
Nyctelius	1
Timochares	0
Thyridia	0
Callithomia	1
Pteronymia	0
Ithomia	1
Hypoleria	0
Atalopedes	1
Carterocephalus	1
Euphyes	1
Celotes	1
Copaeodes	1
Thorybes	1
Pyrgus	1
Plastingia	0
Lotongus	0
Megathymus	0
Badamia	0
Spialia	1
Iambrix	1
Ancistroides	1
Hesperia	1
Panoquina	1
Elbella	0
Erynnis	1
Coeliades	0
Tagiades	1
Pelopidas	1
Agathymus	1
Suastus	0
Halpe	1
Hidari	0
Pseudocoladenia	1
Hyarotis	0
Gangara	0
Systasea	1
Ampittia	1
Hylephila	1
Niconiades	1
Nascus	0
Telicota	1
Stinga	1
Pteroteinon	0
Notocrypta	1
Lerodea	1
Urbanus	1
Ochlodes	1
Trapezites	1
Hasora	1
Scada	1
Melinaea	1
Nessaea	0
Ceratinia	1
Euptychia	1
Chloreuptychia	1
Haetera	1
Megeuptychia	1
Oressinoma	1
Caerois	0
Pedaliodes	1
Satyrodes	1
Prepona	0
Nathalis	1
Parides	1
Belenois	0
Ixias	1
Prioneris	1
Delias	1
Eurema	0
Manataria	1
Pararge	1
Melanargia	1
Erebia	1
Neope	1
Chazara	1
Lopinga	1
Maniola	1
Graphium	0
Luehdorfia	1
Allancastria	1
Sericinus	1
Battus	1
Iphiclides	0
Zerynthia	1
Hypermnestra	1
Cressida	1
Archon	1
Eurytides	0
Ornithoptera	1
Troides	1
Zemeros	0
Gnophodes	1
Eueides	1
Dryadula	1
Agraulis	1
Dryas	1
Philaethria	1
Heliconius	1
Telchinia	1
Aeria	1
Episcada	0
Pagyris	0
Hyalyris	1
Catopsilia	0
Cepora	1
Ascia	1
Anteos	0
Leptophobia	1
Phoebis	1
Aphrissa	0
Perrhybris	0
Kricogonia	0
Archonias	1
Leodonta	1
Eucheira	0
Mathania	1
Colias	1
Thymelicus	1
Pieris	1
Neophasia	0
Hebomoia	1
Theope	0
Emesis	0
Argyrogrammana	0
Mesosemia	0
Leucochimona	0
Thisbe	0
Eurybia	1
Lemonias	0
Menander	1
Halonympha	0
Melanis	0
Calephelis	1
Calospila	1
Themone	0
Semomesia	0
Charis	1
Euselasia	0
Rhetus	0
Mesene	0
Juditha	1
Caria	0
Perophthalma	0
Nymphidium	0
Chalodeta	0
Synargis	0
Anteros	0
Symmachia	0
Lyropteryx	0
Napaea	1
Mesenopsis	0
Metacharis	0
Cyrestis	0
Cethosia	1
Euthalia	1
Discophora	1
Dophla	0
Biblis	1
Danaus	1
Taygetis	1
Tegosa	1
Dynastor	1
Consul	0
Moduza	0
Methona	1
Ectima	1
Temenis	1
Castilia	1
Pyrrhogyra	1
Pseudergolis	1
Phyciodes	1
Lethe	1
Lycorea	1
Dircenna	0
Brassolis	0
Hypothyris	0
Hamanumida	0
Siderone	0
Diaethria	0
Hypna	0
Mechanitis	0
Memphis	1
Epiphile	1
Anthanassa	1
Euphydryas	1
Proterebia	1
Ortilia	1
Aporia	0
Leptidea	1
Anthocharis	1
Asterocampa	0
Libytheana	1
Pardopsis	1
Pycina	0
Tirumala	1
Araschnia	1
Cyllopsis	1
Parnassius	1
Gonepteryx	0
Poladryas	1
Chlosyne	1
Nymphalis	0
Hamadryas	1
Catonephele	0
Hypolimnas	1
Vanessa	1
Aglais	1
Doleschallia	1
Polygonia	0
Morpho	1
Colobura	0
Junonia	1
Papilio	0
Siproeta	1
Apatura	0
Caligo	1
Euploea	1
Libythea	0
Melitaea	1
Argynnis	1
Historis	0
Archaeoprepona	0
Hamearis	1
Idea	1
Smyrna	0
Phalanta	0
Tigridia	0
Hypanartia	1
Eresia	1
Euptoieta	1
Chitoria	0
Symbrenthia	1
Ypthima	1
Dione	1
Narope	1
Opsiphanes	0
Dulcedo	0
Zaretis	0
Zophopetes	0
Heteropterus	1
Asbolis	0
Erionota	0
Eunica	0
Callicore	1
