## Supplementary material for "Warning coloration, body size and the evolution of gregarious behavior in butterfly larvae": HP_Cat_only.xlsx

### Sheet: Sheet1
phylo	HP
Tithorea	Vine
Godyris	Tree
Napeogenes	Shrub
Cephrenes	Tree
Pholisora	Forb/herb
Calpodes	Forb/herb
Polites	Graminoid
Nyctelius	Graminoid
Timochares	Tree
Thyridia	Tree
Callithomia	Shrub
Pteronymia	Tree
Ithomia	Shrub
Hypoleria	Tree
Atalopedes	Graminoid
Carterocephalus	Graminoid
Euphyes	Graminoid
Celotes	Forb/herb
Copaeodes	Graminoid
Thorybes	Forb/herb
Pyrgus	Forb/herb
Plastingia	Tree
Lotongus	Tree
Megathymus	Tree
Badamia	Tree
Spialia	Forb/herb
Iambrix	Graminoid
Ancistroides	Forb/herb
Hesperia	Graminoid
Panoquina	Graminoid
Elbella	Tree
Erynnis	Forb/herb
Coeliades	Tree
Tagiades	Vine
Pelopidas	Graminoid
Agathymus	Shrub
Suastus	Tree
Halpe	Forb/herb
Hidari	Tree
Pseudocoladenia	Forb/herb
Hyarotis	Tree
Gangara	Tree
Systasea	Shrub
Ampittia	Graminoid
Hylephila	Graminoid
Niconiades	Graminoid
Nascus	Tree
Telicota	Graminoid
Stinga	Graminoid
Pteroteinon	Tree
Notocrypta	Forb/herb
Lerodea	Graminoid
Urbanus	Forb/herb
Ochlodes	Graminoid
Trapezites	Forb/herb
Hasora	Shrub
Scada	Vine
Melinaea	Shrub
Nessaea	Tree
Ceratinia	Shrub
Euptychia	Forb/herb
Chloreuptychia	Graminoid
Haetera	Forb/herb
Megeuptychia	Forb/herb
Oressinoma	Graminoid
Caerois	Tree
Pedaliodes	Graminoid
Satyrodes	Graminoid
Prepona	Tree
Nathalis	Forb/herb
Parides	Vine
Belenois	Tree
Ixias	Shrub
Prioneris	Shrub
Delias	Shrub
Eurema	Tree
Manataria	Graminoid
Pararge	Graminoid
Melanargia	Graminoid
Erebia	Graminoid
Neope	Graminoid
Chazara	Graminoid
Lopinga	Graminoid
Maniola	Graminoid
Graphium	Tree
Luehdorfia	Forb/herb
Allancastria	Forb/herb
Sericinus	Vine
Battus	Forb/herb
Iphiclides	Tree
Zerynthia	Forb/herb
Hypermnestra	Shrub
Cressida	Vine
Archon	Forb/herb
Eurytides	Tree
Ornithoptera	Forb/herb
Troides	Shrub
Zemeros	Tree
Gnophodes	Graminoid
Eueides	Vine
Dryadula	Forb/herb
Agraulis	Vine
Dryas	Vine
Philaethria	Vine
Heliconius	Vine
Telchinia	Shrub
Aeria	Vine
Episcada	Tree
Pagyris	Tree
Hyalyris	Vine
Catopsilia	Tree
Cepora	Shrub
Ascia	Forb/herb
Anteos	Tree
Leptophobia	Forb/herb
Phoebis	Shrub
Aphrissa	Tree
Perrhybris	Tree
Kricogonia	Tree
Archonias	Forb/herb
Leodonta	Shrub
Eucheira	Tree
Mathania	Shrub
Colias	Forb/herb
Thymelicus	Graminoid
Pieris	Forb/herb
Neophasia	Tree
Hebomoia	Forb/herb
Theope	Tree
Emesis	Tree
Argyrogrammana	Tree
Mesosemia	Tree
Leucochimona	Tree
Thisbe	Tree
Eurybia	Forb/herb
Lemonias	Tree
Menander	Vine
Halonympha	Tree
Melanis	Tree
Calephelis	Forb/herb
Calospila	Vine
Themone	Tree
Semomesia	Tree
Charis	Forb/herb
Euselasia	Tree
Rhetus	Tree
Mesene	Tree
Juditha	Vine
Caria	Tree
Perophthalma	Tree
Nymphidium	Tree
Chalodeta	Tree
Synargis	Tree
Anteros	Tree
Symmachia	Tree
Lyropteryx	Tree
Napaea	Forb/herb
Mesenopsis	Tree
Metacharis	Tree
Cyrestis	Tree
Cethosia	Forb/herb
Euthalia	Shrub
Discophora	Graminoid
Dophla	Tree
Biblis	Forb/herb
Danaus	Vine
Taygetis	Graminoid
Tegosa	Forb/herb
Dynastor	Forb/herb
Consul	Tree
Moduza	Tree
Methona	Shrub
Ectima	Vine
Temenis	Vine
Castilia	Forb/herb
Pyrrhogyra	Vine
Pseudergolis	Shrub
Phyciodes	Shrub
Lethe	Graminoid
Lycorea	Shrub
Dircenna	Tree
Brassolis	Tree
Hypothyris	Tree
Hamanumida	Tree
Siderone	Tree
Diaethria	Tree
Hypna	Tree
Mechanitis	Tree
Memphis	Shrub
Epiphile	Vine
Anthanassa	Forb/herb
Euphydryas	Forb/herb
Proterebia	Graminoid
Ortilia	Forb/herb
Aporia	Tree
Leptidea	Forb/herb
Anthocharis	Forb/herb
Asterocampa	Tree
Libytheana	Shrub
Pardopsis	Forb/herb
Pycina	Tree
Tirumala	Shrub
Araschnia	Forb/herb
Cyllopsis	Graminoid
Parnassius	Forb/herb
Gonepteryx	Tree
Poladryas	Forb/herb
Chlosyne	Forb/herb
Nymphalis	Tree
Hamadryas	Vine
Catonephele	Tree
Hypolimnas	Forb/herb
Vanessa	Forb/herb
Aglais	Forb/herb
Doleschallia	Forb/herb
Polygonia	Tree
Morpho	Vine
Colobura	Tree
Junonia	Forb/herb
Papilio	Tree
Siproeta	Forb/herb
Apatura	Tree
Caligo	Forb/herb
Euploea	Vine
Libythea	Tree
Melitaea	Forb/herb
Argynnis	Forb/herb
Historis	Tree
Archaeoprepona	Tree
Hamearis	Forb/herb
Idea	Vine
Smyrna	Tree
Phalanta	Tree
Tigridia	Tree
Hypanartia	Shrub
Eresia	Forb/herb
Euptoieta	Forb/herb
Chitoria	Tree
Symbrenthia	Forb/herb
Ypthima	Graminoid
Dione	Vine
Narope	Graminoid
Opsiphanes	Tree
Dulcedo	Tree
Zaretis	Tree
Zophopetes	Tree
Heteropterus	Graminoid
Asbolis	Tree
Erionota	Tree
Eunica	Tree
Callicore	Vine
