## Supplementary material for "Warning coloration, body size and the evolution of gregarious behavior in butterfly larvae": SB_CP_BS.xlsx

### Sheet: Sheet1
phylo	SB	CP	BS
Tithorea	0	1	1.89209
Godyris	0	0	1.82393
Napeogenes	0	0	1.60735
Hesperilla	0	0	1.52504
Mesodina	0	0	1.53148
Cephrenes	0	0	1.51851
Pholisora	0	0	1.38917
Calpodes	0	0	1.66745
Polites	0	0	1.45561
Nyctelius	0	0	1.5563
Timochares	0	0	1.63619
Forbestra	0	1	1.90993
Thyridia	0	0	1.91908
Callithomia	0	1	1.80618
Pteronymia	0	1	1.62304
Papias	0	0	1.54407
Ithomia	0	1	1.66049
Hypoleria	0	0	1.59218
Poanes	0	0	1.46553
Atalopedes	0	0	1.44201
Carterocephalus	0	0	1.40654
Euphyes	0	0	1.41296
Celotes	0	0	1.40303
Copaeodes	0	0	1.33445
Thorybes	0	0	1.51851
Pyrgus	0	0	1.41497
Signeta	0	0	1.47712
Oreisplanus	0	0	1.49831
Megathymus	0	0	1.75694
Badamia	0	1	1.72428
Burara	0	1	1.81291
Spialia	0	0	1.40654
Iambrix	0	0	1.39794
Ancistroides	0	0	1.66276
Hesperia	0	0	1.41996
Perichares	0	0	1.67669
Panoquina	0	0	1.51188
Elbella	0	1	1.66314
Erynnis	0	0	1.45484
Coeliades	0	1	1.74819
Tagiades	0	0	1.58546
Sarangesa	0	0	1.51188
Agathymus	0	0	1.64933
Hidari	1	0	1.68842
Pseudocoladenia	0	0	1.63347
Gangara	0	1	1.86332
Systasea	0	0	1.45992
Antipodia	0	0	1.53148
Creonpyge	0	1	1.7864
Hylephila	0	0	1.43933
Myscelus	0	0	1.71508
Nascus	0	0	1.65504
Staphylus	0	0	1.41027
Euschemon	0	0	1.75967
Toxidia	0	0	1.41497
Stinga	0	0	1.41647
Netrocoryne	0	0	1.60206
Anisynta	0	0	1.44716
Jemadia	0	1	1.74374
Neohesperilla	0	0	1.4624
Lerodea	0	0	1.41497
Urbanus	0	0	1.64345
Ochlodes	0	0	1.49136
Trapezites	0	0	1.64345
Hasora	0	0	1.62839
Scada	0	0	1.57634
Heterosais	0	0	1.78739
Melinaea	0	1	1.91339
Nessaea	0	0	1.82289
Ceratinia	0	1	1.75884
Euptychia	0	0	1.46374
Haetera	0	0	1.89131
Megeuptychia	1	0	1.77335
Oressinoma	0	0	1.68124
Caerois	0	0	1.96246
Satyrodes	0	0	1.66276
Prepona	0	0	1.99123
Nathalis	0	0	1.41497
Parides	1	1	1.97772
Belenois	1	1	1.67669
Ixias	0	0	1.72016
Delias	1	1	1.86923
Hyposcada	0	0	1.58602
Eurema	0	0	1.61521
Manataria	0	0	1.89117
Pararge	0	0	1.62737
Melanargia	0	0	1.70243
Erebia	0	0	1.62325
Chazara	0	0	1.75664
Lopinga	0	0	1.72016
Maniola	0	0	1.39182
Baronia	0	0	1.7638
Graphium	0	0	1.89209
Allancastria	1	1	1.75205
Sericinus	1	1	1.86923
Battus	1	1	1.81786
Iphiclides	0	0	1.87795
Zerynthia	1	1	1.67943
Bhutanitis	1	0	1.90309
Cressida	0	1	1.93197
Archon	1	1	1.75815
Eurytides	0	0	1.78533
Troides	1	1	2.21748
Eueides	1	0	1.80618
Dryadula	0	1	1.90849
Podotricha	0	1	1.88081
Agraulis	0	1	1.9345
Dryas	0	1	1.94792
Philaethria	0	1	1.99123
Heliconius	0	1	1.84819
Pseudoscada	0	1	1.54332
Aeria	0	1	1.65753
Brevioleria	0	0	1.63205
Episcada	0	0	1.74155
Pagyris	1	0	1.77217
Catopsilia	0	0	1.79588
Cepora	0	0	1.72016
Ascia	1	1	1.71181
Anteos	0	0	1.94448
Leptophobia	1	1	1.60206
Phoebis	0	0	1.82979
Aphrissa	0	0	1.69644
Kricogonia	0	0	1.61569
Archonias	1	1	1.73886
Leodonta	1	1	1.76923
Eucheira	1	1	1.7336
Mathania	0	0	1.80072
Colias	0	0	1.67669
Thymelicus	0	0	1.35218
Pieris	0	0	1.78032
Neophasia	1	0	1.66276
Hebomoia	0	0	1.95424
Theope	0	0	1.35334
Emesis	0	1	1.61426
Lasaia	0	0	1.56277
Mesosemia	0	0	1.53895
Leucochimona	0	0	1.44716
Thisbe	0	0	1.60863
Eurybia	0	0	1.72206
Menander	0	0	1.45909
Melanis	1	0	1.66792
Calephelis	0	0	1.33806
Calospila	0	0	1.42602
Euselasia	1	1	1.38863
Rhetus	0	1	1.48714
Juditha	0	0	1.51891
Caria	0	1	1.56597
Ancyluris	0	1	1.715
Perophthalma	0	0	1.31069
Nymphidium	0	0	1.51983
Synargis	0	0	1.46374
Anteros	0	0	1.45362
Symmachia	0	0	1.32899
Lyropteryx	0	1	1.69714
Cyrestis	0	0	1.74036
Cethosia	1	1	1.90934
Euthalia	0	0	1.8451
Discophora	1	1	1.92942
Dophla	0	0	2.03342
Biblis	0	0	1.79148
Adelpha	0	0	1.87379
Danaus	0	1	1.99255
Dynastor	0	0	2
Antirrhea	0	0	1.97653
Consul	0	0	1.86806
Moduza	0	0	1.8293
Methona	1	1	1.94052
Temenis	0	0	1.73046
Castilia	1	0	1.55376
Phyciodes	0	0	1.49693
Lethe	1	0	1.83251
Lycorea	0	1	1.95999
Brassolis	1	1	2
Hypothyris	0	0	1.78958
Hamanumida	0	0	1.80072
Mechanitis	1	1	1.87506
Epiphile	0	0	1.6721
Euphydryas	1	1	1.75587
Proterebia	0	0	1.66087
Aporia	1	1	1.8014
Leptidea	0	0	1.62014
Anthocharis	0	0	1.62941
Asterocampa	0	0	1.716
Libytheana	0	0	1.66276
Pardopsis	0	1	1.52634
Selenophanes	1	0	2.06819
Pycina	0	1	1.9426
Tirumala	0	1	1.97772
Araschnia	1	1	1.55023
Parnassius	0	1	1.76716
Gonepteryx	0	0	1.74896
Poladryas	0	1	1.63463
Chlosyne	0	1	1.63749
Nymphalis	1	1	1.77085
Hamadryas	0	1	1.92562
Catonephele	0	0	1.81591
Hypolimnas	0	1	1.95424
Vanessa	0	1	1.72016
Aglais	1	1	1.67486
Doleschallia	1	1	1.81291
Polygonia	0	1	1.66558
Morpho	0	1	2.15534
Colobura	0	1	1.85733
Junonia	0	1	1.64345
Papilio	0	0	2.02119
Siproeta	0	1	1.96848
Apatura	0	0	1.85431
Euploea	0	1	1.94201
Libythea	0	0	1.70415
Melitaea	1	1	1.57749
Argynnis	0	1	1.72428
Historis	0	0	1.97772
Archaeoprepona	0	0	2.03463
Hamearis	0	0	1.48714
Idea	0	1	2.14613
Smyrna	0	1	1.90309
Phalanta	0	1	1.72016
Tigridia	0	1	1.75603
Hypanartia	0	1	1.74147
Euptoieta	0	1	1.716
Ypthima	0	0	1.60206
Dione	0	1	1.88536
Zaretis	0	0	1.70906
Heteropterus	0	0	1.50515
Eantis	0	0	1.32593
Atrytonopsis	0	0	1.54295
Asbolis	0	0	1.60563
Erionota	0	1	1.8293
Callicore	0	0	1.7165
