## Supplementary material for "Warning coloration, body size and the evolution of gregarious behavior in butterfly larvae": SB_CP_SD.xlsx

### Sheet: Sheet1
phylo	SB	CP	SD
Tithorea	0	1	0
Dispar	0	0	0
Hesperilla	0	0	0
Mesodina	0	0	0
Cephrenes	0	0	0
Pholisora	0	0	0
Calpodes	0	0	0
Polites	0	0	0
Nyctelius	0	0	0
Forbestra	1	1	0
Thyridia	0	0	0
Ithomia	0	1	0
Poanes	0	0	0
Atalopedes	0	0	0
Carterocephalus	0	0	0
Euphyes	0	0	0
Celotes	0	0	0
Copaeodes	0	0	0
Thorybes	0	0	0
Pyrgus	0	0	0
Signeta	0	0	0
Oreisplanus	0	0	0
Plastingia	0	0	0
Megathymus	0	0	0
Badamia	0	1	0
Burara	0	1	0
Spialia	0	0	1
Iambrix	0	0	0
Ancistroides	0	0	0
Hesperia	0	0	0
Panoquina	0	0	0
Pyrrhopyge	0	1	1
Elbella	0	1	0
Erynnis	0	0	0
Coeliades	0	1	0
Tagiades	0	0	0
Sarangesa	0	0	0
Pelopidas	0	0	0
Agathymus	0	0	0
Suastus	0	0	0
Halpe	0	0	0
Hidari	1	0	0
Pseudocoladenia	0	0	1
Hyarotis	0	0	0
Gangara	0	1	1
Systasea	0	0	0
Ampittia	0	0	0
Antipodia	0	0	0
Creonpyge	0	1	1
Hylephila	0	0	0
Myscelus	0	0	0
Staphylus	0	0	0
Euschemon	0	0	0
Toxidia	0	0	0
Telicota	0	0	0
Stinga	0	0	0
Netrocoryne	0	0	0
Anisynta	0	0	0
Jemadia	0	1	1
Yaguna	0	1	1
Notocrypta	0	0	0
Gerosis	0	0	0
Neohesperilla	0	0	0
Lerodea	0	0	0
Urbanus	0	0	0
Ochlodes	0	0	0
Trapezites	0	0	0
Hasora	0	0	1
Melinaea	0	1	0
Nessaea	0	0	1
Euptychia	0	0	0
Chloreuptychia	0	0	0
Haetera	0	0	0
Megeuptychia	1	0	0
Oressinoma	0	0	0
Caerois	0	0	1
Satyrodes	0	0	0
Prepona	0	0	0
Zipaetis	0	0	0
Nathalis	0	0	0
Parides	1	1	1
Belenois	1	1	0
Ixias	0	0	0
Prioneris	0	0	0
Delias	1	1	1
Eurema	1	0	0
Manataria	1	0	1
Pararge	0	0	0
Melanargia	0	0	0
Erebia	0	0	0
Chazara	0	0	0
Lopinga	0	0	0
Maniola	0	0	0
Baronia	0	0	0
Graphium	0	0	0
Allancastria	1	1	1
Sericinus	1	1	1
Battus	1	1	1
Iphiclides	0	0	0
Zerynthia	1	1	1
Bhutanitis	1	0	0
Cressida	0	1	1
Archon	1	1	0
Eurytides	0	0	0
Troides	1	1	1
Zemeros	0	0	1
Eueides	1	0	1
Dryadula	0	1	1
Podotricha	0	1	1
Agraulis	0	1	1
Dryas	0	1	1
Philaethria	0	1	1
Heliconius	0	1	1
Catopsilia	0	0	0
Cepora	0	0	0
Elodina	0	0	0
Ascia	1	1	0
Anteos	0	0	0
Leptophobia	1	1	0
Phoebis	0	0	0
Aphrissa	0	0	0
Kricogonia	0	0	0
Catasticta	1	0	0
Hesperocharis	1	1	0
Itaballia	0	0	0
Pereute	1	1	1
Eucheira	1	1	0
Cunizza	1	0	0
Pareronia	1	0	0
Colias	0	0	0
Thymelicus	0	0	0
Pieris	1	0	0
Neophasia	1	0	0
Hebomoia	0	0	0
Pontia	0	1	0
Theope	1	0	0
Emesis	1	1	1
Lasaia	0	0	1
Mesosemia	0	0	1
Leucochimona	0	0	1
Thisbe	1	0	0
Eurybia	1	0	0
Menander	0	0	0
Halonympha	1	0	1
Melanis	1	0	1
Calephelis	0	0	1
Calospila	0	0	0
Semomesia	0	0	1
Euselasia	1	1	1
Rhetus	0	1	1
Caria	0	1	1
Ancyluris	1	1	1
Nymphidium	1	0	0
Synargis	0	0	0
Anteros	0	0	0
Symmachia	0	0	1
Lyropteryx	0	1	1
Napaea	0	0	1
Cyrestis	0	0	1
Cethosia	1	1	1
Euthalia	0	0	1
Discophora	1	1	1
Dophla	0	0	1
Biblis	0	0	1
Danaus	0	1	0
Dynastor	0	0	0
Antirrhea	1	0	0
Consul	0	0	0
Moduza	0	0	1
Methona	1	1	0
Temenis	0	0	1
Castilia	1	0	1
Pseudergolis	0	0	0
Phyciodes	1	0	1
Lethe	1	0	0
Lycorea	0	1	0
Dircenna	0	0	0
Brassolis	1	1	0
Hypothyris	1	0	0
Hamanumida	0	0	1
Mechanitis	1	1	0
Epiphile	0	0	0
Euphydryas	1	1	1
Proterebia	0	0	0
Ortilia	1	0	1
Aporia	1	1	1
Leptidea	0	0	0
Anthocharis	0	0	0
Asterocampa	1	0	0
Libytheana	0	0	0
Pycina	0	1	1
Tirumala	0	1	0
Araschnia	1	1	1
Parnassius	0	1	0
Gonepteryx	0	0	0
Poladryas	1	1	1
Chlosyne	1	1	1
Nymphalis	1	1	1
Hamadryas	1	1	1
Catonephele	0	0	1
Hypolimnas	0	1	1
Vanessa	0	1	1
Aglais	1	1	1
Doleschallia	1	1	1
Polygonia	0	1	1
Morpho	1	1	1
Limenitis	0	0	1
Colobura	0	1	1
Junonia	0	1	1
Papilio	1	0	0
Siproeta	0	1	1
Apatura	0	0	0
Caligo	1	0	0
Euploea	0	1	0
Melitaea	1	1	1
Argynnis	0	1	1
Historis	0	0	1
Archaeoprepona	0	0	0
Hamearis	0	0	1
Idea	0	1	0
Smyrna	0	1	1
Phalanta	0	1	1
Tigridia	0	1	1
Hypanartia	0	1	1
Euptoieta	0	1	1
Boloria	1	0	1
Symbrenthia	1	1	1
Ypthima	0	0	1
Dione	1	1	1
Opsiphanes	1	0	0
Zaretis	0	0	0
Colotis	1	0	0
Heteropterus	0	0	0
Eantis	0	0	0
Asbolis	0	0	0
Erionota	0	1	0
Callicore	0	0	1
