## Supplementary material for "Warning coloration, body size and the evolution of gregarious behavior in butterfly larvae": SB_HP.xlsx

### Sheet: Sheet1
phylo	SB	HP
Tithorea	0	1
Godyris	0	0
Napeogenes	0	1
Cephrenes	0	0
Pholisora	0	1
Calpodes	0	1
Polites	0	1
Nyctelius	0	1
Timochares	0	0
Thyridia	0	0
Callithomia	0	1
Pteronymia	0	0
Ithomia	0	1
Hypoleria	0	0
Atalopedes	0	1
Carterocephalus	0	1
Euphyes	0	1
Celotes	0	1
Copaeodes	0	1
Thorybes	0	1
Pyrgus	0	1
Plastingia	0	0
Lotongus	1	0
Megathymus	0	0
Badamia	0	0
Spialia	0	1
Iambrix	0	1
Ancistroides	0	1
Hesperia	0	1
Panoquina	0	1
Elbella	0	0
Erynnis	0	1
Coeliades	0	0
Tagiades	0	1
Pelopidas	0	1
Agathymus	0	1
Suastus	0	0
Halpe	0	1
Hidari	1	0
Pseudocoladenia	0	1
Hyarotis	0	0
Gangara	0	0
Systasea	0	1
Ampittia	0	1
Hylephila	0	1
Niconiades	0	1
Nascus	0	0
Telicota	0	1
Stinga	0	1
Pteroteinon	1	0
Notocrypta	0	1
Lerodea	0	1
Urbanus	0	1
Ochlodes	0	1
Trapezites	0	1
Hasora	0	1
Scada	0	1
Melinaea	0	1
Nessaea	0	0
Ceratinia	0	1
Euptychia	0	1
Chloreuptychia	0	1
Haetera	0	1
Megeuptychia	1	1
Oressinoma	0	1
Caerois	0	0
Pedaliodes	0	1
Satyrodes	0	1
Prepona	0	0
Nathalis	0	1
Parides	1	1
Belenois	1	0
Ixias	0	1
Prioneris	0	1
Delias	1	1
Eurema	1	0
Manataria	1	1
Pararge	0	1
Melanargia	0	1
Erebia	0	1
Neope	1	1
Chazara	0	1
Lopinga	0	1
Maniola	0	1
Graphium	0	0
Luehdorfia	1	1
Allancastria	1	1
Sericinus	1	1
Battus	1	1
Iphiclides	0	0
Zerynthia	1	1
Hypermnestra	0	1
Cressida	0	1
Archon	1	1
Eurytides	0	0
Ornithoptera	0	1
Troides	1	1
Zemeros	0	0
Gnophodes	1	1
Eueides	1	1
Dryadula	0	1
Agraulis	0	1
Dryas	0	1
Philaethria	0	1
Heliconius	0	1
Telchinia	1	1
Aeria	0	1
Episcada	1	0
Pagyris	1	0
Hyalyris	0	1
Catopsilia	0	0
Cepora	0	1
Ascia	1	1
Anteos	0	0
Leptophobia	1	1
Phoebis	0	1
Aphrissa	0	0
Perrhybris	1	0
Kricogonia	0	0
Archonias	1	1
Leodonta	1	1
Eucheira	1	0
Mathania	1	1
Colias	0	1
Thymelicus	0	1
Pieris	1	1
Neophasia	1	0
Hebomoia	0	1
Theope	0	0
Emesis	1	0
Argyrogrammana	0	0
Mesosemia	0	0
Leucochimona	0	0
Thisbe	0	0
Eurybia	0	1
Lemonias	0	0
Menander	0	1
Halonympha	1	0
Melanis	1	0
Calephelis	0	1
Calospila	0	1
Themone	0	0
Semomesia	0	0
Charis	0	1
Euselasia	1	0
Rhetus	0	0
Mesene	0	0
Juditha	0	1
Caria	0	0
Perophthalma	0	0
Nymphidium	0	0
Chalodeta	0	0
Synargis	0	0
Anteros	0	0
Symmachia	0	0
Lyropteryx	0	0
Napaea	0	1
Mesenopsis	0	0
Metacharis	0	0
Cyrestis	0	0
Cethosia	1	1
Euthalia	0	1
Discophora	1	1
Dophla	0	0
Biblis	0	1
Danaus	0	1
Taygetis	0	1
Tegosa	1	1
Dynastor	0	1
Consul	0	0
Moduza	0	0
Methona	1	1
Ectima	0	1
Temenis	0	1
Castilia	1	1
Pyrrhogyra	0	1
Pseudergolis	0	1
Phyciodes	1	1
Lethe	1	1
Lycorea	0	1
Dircenna	0	0
Brassolis	1	0
Hypothyris	1	0
Hamanumida	0	0
Siderone	0	0
Diaethria	0	0
Hypna	0	0
Mechanitis	1	0
Memphis	0	1
Epiphile	0	1
Anthanassa	0	1
Euphydryas	1	1
Proterebia	0	1
Ortilia	1	1
Aporia	1	0
Leptidea	0	1
Anthocharis	0	1
Asterocampa	1	0
Libytheana	0	1
Pardopsis	1	1
Pycina	0	0
Tirumala	0	1
Araschnia	1	1
Cyllopsis	1	1
Parnassius	0	1
Gonepteryx	0	0
Poladryas	1	1
Chlosyne	1	1
Nymphalis	1	0
Hamadryas	1	1
Catonephele	0	0
Hypolimnas	0	1
Vanessa	0	1
Aglais	1	1
Doleschallia	1	1
Polygonia	0	0
Morpho	1	1
Colobura	0	0
Junonia	0	1
Papilio	1	0
Siproeta	0	1
Apatura	0	0
Caligo	1	1
Euploea	0	1
Libythea	0	0
Melitaea	1	1
Argynnis	0	1
Historis	0	0
Archaeoprepona	0	0
Hamearis	0	1
Idea	0	1
Smyrna	0	0
Phalanta	0	0
Tigridia	0	0
Hypanartia	0	1
Eresia	1	1
Euptoieta	0	1
Chitoria	1	0
Symbrenthia	1	1
Ypthima	0	1
Dione	1	1
Narope	0	1
Opsiphanes	1	0
Dulcedo	0	0
Zaretis	0	0
Zophopetes	0	0
Heteropterus	0	1
Asbolis	0	0
Erionota	0	0
Eunica	0	0
Callicore	0	1
