## Supplementary material for "Warning coloration, body size and the evolution of gregarious behavior in butterfly larvae": SB_HP_Cat.xlsx

### Sheet: Sheet1
phylo	SB	HP
Tithorea	0	Vine
Godyris	0	Tree
Napeogenes	0	Shrub
Cephrenes	0	Tree
Pholisora	0	Forb/herb
Calpodes	0	Forb/herb
Polites	0	Graminoid
Nyctelius	0	Graminoid
Timochares	0	Tree
Thyridia	0	Tree
Callithomia	0	Shrub
Pteronymia	0	Tree
Ithomia	0	Shrub
Hypoleria	0	Tree
Atalopedes	0	Graminoid
Carterocephalus	0	Graminoid
Euphyes	0	Graminoid
Celotes	0	Forb/herb
Copaeodes	0	Graminoid
Thorybes	0	Forb/herb
Pyrgus	0	Forb/herb
Plastingia	0	Tree
Lotongus	1	Tree
Megathymus	0	Tree
Badamia	0	Tree
Spialia	0	Forb/herb
Iambrix	0	Graminoid
Ancistroides	0	Forb/herb
Hesperia	0	Graminoid
Panoquina	0	Graminoid
Elbella	0	Tree
Erynnis	0	Forb/herb
Coeliades	0	Tree
Tagiades	0	Vine
Pelopidas	0	Graminoid
Agathymus	0	Shrub
Suastus	0	Tree
Halpe	0	Forb/herb
Hidari	1	Tree
Pseudocoladenia	0	Forb/herb
Hyarotis	0	Tree
Gangara	0	Tree
Systasea	0	Shrub
Ampittia	0	Graminoid
Hylephila	0	Graminoid
Niconiades	0	Graminoid
Nascus	0	Tree
Telicota	0	Graminoid
Stinga	0	Graminoid
Pteroteinon	1	Tree
Notocrypta	0	Forb/herb
Lerodea	0	Graminoid
Urbanus	0	Forb/herb
Ochlodes	0	Graminoid
Trapezites	0	Forb/herb
Hasora	0	Shrub
Scada	0	Vine
Melinaea	0	Shrub
Nessaea	0	Tree
Ceratinia	0	Shrub
Euptychia	0	Forb/herb
Chloreuptychia	0	Graminoid
Haetera	0	Forb/herb
Megeuptychia	1	Forb/herb
Oressinoma	0	Graminoid
Caerois	0	Tree
Pedaliodes	0	Graminoid
Satyrodes	0	Graminoid
Prepona	0	Tree
Nathalis	0	Forb/herb
Parides	1	Vine
Belenois	1	Tree
Ixias	0	Shrub
Prioneris	0	Shrub
Delias	1	Shrub
Eurema	1	Tree
Manataria	1	Graminoid
Pararge	0	Graminoid
Melanargia	0	Graminoid
Erebia	0	Graminoid
Neope	1	Graminoid
Chazara	0	Graminoid
Lopinga	0	Graminoid
Maniola	0	Graminoid
Graphium	0	Tree
Luehdorfia	1	Forb/herb
Allancastria	1	Forb/herb
Sericinus	1	Vine
Battus	1	Forb/herb
Iphiclides	0	Tree
Zerynthia	1	Forb/herb
Hypermnestra	0	Shrub
Cressida	0	Vine
Archon	1	Forb/herb
Eurytides	0	Tree
Ornithoptera	1	Forb/herb
Troides	1	Shrub
Zemeros	0	Tree
Gnophodes	1	Graminoid
Eueides	1	Vine
Dryadula	0	Forb/herb
Agraulis	0	Vine
Dryas	0	Vine
Philaethria	0	Vine
Heliconius	0	Vine
Telchinia	1	Shrub
Aeria	0	Vine
Episcada	1	Tree
Pagyris	1	Tree
Hyalyris	0	Vine
Catopsilia	0	Tree
Cepora	0	Shrub
Ascia	1	Forb/herb
Anteos	0	Tree
Leptophobia	1	Forb/herb
Phoebis	0	Shrub
Aphrissa	0	Tree
Perrhybris	1	Tree
Kricogonia	0	Tree
Archonias	1	Forb/herb
Leodonta	1	Shrub
Eucheira	1	Tree
Mathania	1	Shrub
Colias	0	Forb/herb
Thymelicus	0	Graminoid
Pieris	1	Forb/herb
Neophasia	1	Tree
Hebomoia	0	Forb/herb
Theope	1	Tree
Emesis	1	Tree
Argyrogrammana	0	Tree
Mesosemia	0	Tree
Leucochimona	0	Tree
Thisbe	1	Tree
Eurybia	1	Forb/herb
Lemonias	0	Tree
Menander	0	Vine
Halonympha	1	Tree
Melanis	1	Tree
Calephelis	0	Forb/herb
Calospila	0	Vine
Themone	0	Tree
Semomesia	0	Tree
Charis	0	Forb/herb
Euselasia	1	Tree
Rhetus	0	Tree
Mesene	0	Tree
Juditha	0	Vine
Caria	0	Tree
Perophthalma	0	Tree
Nymphidium	1	Tree
Chalodeta	0	Tree
Synargis	0	Tree
Anteros	0	Tree
Symmachia	0	Tree
Lyropteryx	0	Tree
Napaea	0	Forb/herb
Mesenopsis	0	Tree
Metacharis	0	Tree
Cyrestis	0	Tree
Cethosia	1	Forb/herb
Euthalia	0	Shrub
Discophora	1	Graminoid
Dophla	0	Tree
Biblis	0	Forb/herb
Danaus	0	Vine
Taygetis	0	Graminoid
Tegosa	1	Forb/herb
Dynastor	0	Forb/herb
Consul	0	Tree
Moduza	0	Tree
Methona	1	Shrub
Ectima	0	Vine
Temenis	0	Vine
Castilia	1	Forb/herb
Pyrrhogyra	0	Vine
Pseudergolis	0	Shrub
Phyciodes	1	Shrub
Lethe	1	Graminoid
Lycorea	0	Shrub
Dircenna	0	Tree
Brassolis	1	Tree
Hypothyris	1	Tree
Hamanumida	0	Tree
Siderone	0	Tree
Diaethria	0	Tree
Hypna	0	Tree
Mechanitis	1	Tree
Memphis	0	Shrub
Epiphile	0	Vine
Anthanassa	1	Forb/herb
Euphydryas	1	Forb/herb
Proterebia	0	Graminoid
Ortilia	1	Forb/herb
Aporia	1	Tree
Leptidea	0	Forb/herb
Anthocharis	0	Forb/herb
Asterocampa	1	Tree
Libytheana	0	Shrub
Pardopsis	1	Forb/herb
Pycina	0	Tree
Tirumala	0	Shrub
Araschnia	1	Forb/herb
Cyllopsis	1	Graminoid
Parnassius	0	Forb/herb
Gonepteryx	0	Tree
Poladryas	1	Forb/herb
Chlosyne	1	Forb/herb
Nymphalis	1	Tree
Hamadryas	1	Vine
Catonephele	0	Tree
Hypolimnas	0	Forb/herb
Vanessa	0	Forb/herb
Aglais	1	Forb/herb
Doleschallia	1	Forb/herb
Polygonia	0	Tree
Morpho	1	Vine
Colobura	0	Tree
Junonia	0	Forb/herb
Papilio	1	Tree
Siproeta	0	Forb/herb
Apatura	0	Tree
Caligo	1	Forb/herb
Euploea	0	Vine
Libythea	0	Tree
Melitaea	1	Forb/herb
Argynnis	0	Forb/herb
Historis	0	Tree
Archaeoprepona	0	Tree
Hamearis	0	Forb/herb
Idea	0	Vine
Smyrna	0	Tree
Phalanta	0	Tree
Tigridia	0	Tree
Hypanartia	0	Shrub
Eresia	1	Forb/herb
Euptoieta	0	Forb/herb
Chitoria	1	Tree
Symbrenthia	1	Forb/herb
Ypthima	0	Graminoid
Dione	1	Vine
Narope	0	Graminoid
Opsiphanes	1	Tree
Dulcedo	0	Tree
Zaretis	0	Tree
Zophopetes	0	Tree
Heteropterus	0	Graminoid
Asbolis	0	Tree
Erionota	0	Tree
Eunica	0	Tree
Callicore	0	Vine
