## Supplementary material for "Warning coloration, body size and the evolution of gregarious behavior in butterfly larvae": SB_only.xlsx

### Sheet: Sheet1
phylo	SB
Tithorea	0
Godyris	0
Napeogenes	0
Dispar	0
Hesperilla	0
Mesodina	0
Cephrenes	0
Pholisora	0
Calpodes	0
Polites	0
Nyctelius	0
Timochares	0
Codatractus	1
Forbestra	1
Thyridia	0
Callithomia	0
Pteronymia	0
Papias	0
Ithomia	0
Oleria	0
Hypoleria	0
Poanes	0
Atalopedes	0
Carterocephalus	0
Euphyes	0
Celotes	0
Copaeodes	0
Thorybes	0
Taroctrocera	0
Pyrgus	0
Signeta	0
Oreisplanus	0
Plastingia	0
Lotongus	1
Megathymus	0
Badamia	0
Burara	0
Spialia	0
Iambrix	0
Ancistroides	0
Hesperia	0
Perichares	0
Panoquina	0
Pyrrhopyge	0
Elbella	0
Erynnis	0
Coeliades	0
Tagiades	0
Sarangesa	0
Pelopidas	0
Agathymus	0
Suastus	0
Halpe	0
Hidari	1
Pseudocoladenia	0
Hyarotis	0
Gangara	0
Systasea	0
Ampittia	0
Antipodia	0
Creonpyge	0
Hylephila	0
Niconiades	0
Myscelus	0
Nascus	0
Staphylus	0
Euschemon	0
Toxidia	0
Telicota	0
Stinga	0
Netrocoryne	0
Anisynta	0
Jemadia	0
Yaguna	0
Pteroteinon	1
Notocrypta	0
Gerosis	0
Neohesperilla	0
Lerodea	0
Urbanus	0
Ochlodes	0
Trapezites	0
Hasora	0
Scada	0
Heterosais	0
Melinaea	0
Nessaea	0
Ceratinia	0
Euptychia	0
Chloreuptychia	0
Haetera	0
Megeuptychia	1
Oressinoma	0
Cissia	0
Caerois	0
Pedaliodes	0
Satyrodes	0
Megisto	0
Prepona	0
Zipaetis	0
Nathalis	0
Parides	1
Belenois	1
Ixias	0
Prioneris	0
Delias	1
Hyposcada	0
Eurema	1
Manataria	1
Pararge	0
Melanargia	0
Erebia	0
Neope	1
Chazara	0
Lopinga	0
Maniola	0
Baronia	0
Graphium	0
Luehdorfia	1
Allancastria	1
Sericinus	1
Battus	1
Iphiclides	0
Zerynthia	1
Bhutanitis	1
Hypermnestra	0
Cressida	0
Archon	1
Eurytides	0
Ornithoptera	1
Troides	1
Pinacopteryx	1
Zemeros	0
Gnophodes	1
Eueides	1
Dryadula	0
Podotricha	0
Agraulis	0
Dryas	0
Philaethria	0
Heliconius	0
Telchinia	1
Pseudoscada	0
Aeria	0
Brevioleria	0
Episcada	1
Pagyris	1
Hyalyris	0
Catopsilia	0
Cepora	0
Elodina	0
Ascia	1
Anteos	0
Leptophobia	1
Phoebis	0
Aphrissa	0
Perrhybris	1
Kricogonia	0
Pieriballia	1
Lieinix	0
Archonias	1
Leodonta	1
Catasticta	1
Hesperocharis	1
Itaballia	0
Pereute	1
Eucheira	1
Tatochila	0
Melete	1
Phulia	0
Charonias	1
Cunizza	1
Pierphulia	0
Infraphulia	0
Mathania	1
Hypsochila	0
Pareronia	1
Baltia	0
Colias	0
Thymelicus	0
Pieris	1
Neophasia	1
Leptosia	0
Hebomoia	0
Pontia	0
Mylothris	1
Theope	1
Emesis	1
Lasaia	0
Argyrogrammana	0
Mesosemia	0
Leucochimona	0
Thisbe	1
Eurybia	1
Lemonias	0
Menander	0
Halonympha	1
Melanis	1
Calephelis	0
Calospila	0
Themone	0
Sarota	0
Semomesia	0
Setabis	0
Charis	0
Euselasia	1
Ithomeis	1
Rhetus	0
Mesene	0
Chorinea	1
Juditha	0
Caria	0
Eunogyra	0
Ancyluris	1
Helicopis	1
Perophthalma	0
Nymphidium	1
Chalodeta	0
Synargis	0
Anteros	0
Symmachia	0
Lyropteryx	0
Napaea	0
Mesenopsis	0
Metacharis	0
Cyrestis	0
Cethosia	1
Euthalia	0
Discophora	1
Cymothoe	1
Dophla	0
Biblis	0
Adelpha	0
Euryphura	0
Danaus	0
Taygetis	0
Tegosa	1
Dynastor	0
Antirrhea	1
Consul	0
Dichorragia	0
Parantica	0
Moduza	0
Methona	1
Ectima	0
Temenis	0
Castilia	1
Pyrrhogyra	0
Acraea	1
Faunis	1
Pseudergolis	0
Doxocopa	0
Phyciodes	1
Lethe	1
Lycorea	0
Dircenna	0
Brassolis	1
Hypothyris	1
Hamanumida	0
Siderone	0
Diaethria	0
Hypna	0
Mechanitis	1
Memphis	0
Epiphile	0
Anthanassa	1
Euphydryas	1
Hestina	0
Proterebia	0
Pseudonympha	0
Bematistes	1
Ortilia	1
Aporia	1
Leptidea	0
Anthocharis	0
Dynamine	0
Marpesia	0
Asterocampa	1
Libytheana	0
Dismorphia	0
Pardopsis	1
Selenophanes	1
Pycina	0
Tirumala	0
Araschnia	1
Mynes	1
Cyllopsis	1
Parnassius	0
Gonepteryx	0
Poladryas	1
Chlosyne	1
Nymphalis	1
Hamadryas	1
Catonephele	0
Hypolimnas	0
Vanessa	0
Aglais	1
Doleschallia	1
Polygonia	0
Morpho	1
Limenitis	0
Colobura	0
Junonia	0
Anartia	0
Precis	0
Papilio	1
Vindula	0
Siproeta	0
Apatura	0
Caligo	1
Euploea	0
Libythea	0
Melitaea	1
Argynnis	0
Historis	0
Archaeoprepona	0
Eurytela	0
Hamearis	0
Idea	0
Smyrna	0
Phalanta	0
Amauris	1
Tigridia	0
Hypanartia	0
Actinote	1
Anaea	0
Eresia	1
Euptoieta	0
Euphaedra	0
Brenthis	0
Boloria	1
Chitoria	1
Symbrenthia	1
Neptis	0
Ypthima	0
Pseudacraea	0
Leucidia	0
Dione	1
Narope	0
Eryphanis	0
Opsiphanes	1
Dulcedo	0
Zaretis	0
Zophopetes	0
Dixeia	1
Colotis	1
Heteropterus	0
Eantis	0
Atrytonopsis	0
Asbolis	0
Erionota	0
Eunica	0
Callicore	0
