## Supplementary material for "Warning coloration, body size and the evolution of gregarious behavior in butterfly larvae": SB_WS_LBS.xlsx

### Sheet: Sheet1
phylo	SB	LBS	WS
Hesperilla	0	36	1.52504
Mesodina	0	35	1.53148
Cephrenes	0	45	1.51851
Calpodes	0	50	1.66745
Nyctelius	0	22	1.5563
Papias	0	20	1.54407
Carterocephalus	0	24	1.40654
Euphyes	0	25	1.41296
Celotes	0	20.32	1.40303
Thorybes	0	30	1.51851
Pyrgus	0	25	1.41497
Signeta	0	15	1.47712
Badamia	0	45	1.72428
Spialia	0	16	1.40654
Iambrix	0	25	1.39794
Hesperia	0	25	1.41996
Perichares	0	40	1.67669
Pyrrhopyge	0	40	NA
Elbella	0	30.75	1.66314
Tagiades	0	26	1.58546
Sarangesa	0	20	1.51188
Hidari	1	49.5	1.68842
Pseudocoladenia	0	20	1.63347
Gangara	0	62	1.86332
Creonpyge	0	57	1.7864
Niconiades	0	15	1.5563
Euschemon	0	45	1.75967
Netrocoryne	0	32	1.60206
Jemadia	0	42.5	1.74374
Yaguna	0	47.5	NA
Neohesperilla	0	18	1.4624
Urbanus	0	29.5	1.64345
Ochlodes	0	27.5	1.49136
Trapezites	0	38	1.64345
Hasora	0	35	1.62839
Melinaea	0	21.75	1.91339
Haetera	0	29	1.89131
Oressinoma	0	32.5	1.68124
Caerois	0	80	1.96246
Belenois	1	30	1.67669
Ixias	0	29	1.72016
Delias	1	40	1.86923
Manataria	1	47.5	1.89117
Pararge	0	27.5	1.62737
Melanargia	0	29	1.70243
Chazara	0	38	1.75664
Maniola	0	26.5	1.39182
Graphium	0	30	1.89209
Eurytides	0	50	1.78533
Ornithoptera	0	118	2.38899
Agraulis	0	48	1.9345
Dryas	0	40	1.94792
Philaethria	0	48	1.99123
Pagyris	1	23.2	1.77217
Catopsilia	0	41	1.79588
Cepora	0	27	1.72016
Ascia	1	39.5	1.71181
Anteos	0	55	1.94448
Leptophobia	1	37.5	1.60206
Phoebis	0	43	1.82979
Aphrissa	0	38	1.69644
Thymelicus	0	22	1.35218
Pieris	1	42.5	1.78032
Neophasia	1	25	1.66276
Hebomoia	0	47	1.95424
Mesosemia	0	18	1.53895
Leucochimona	0	17.1	1.44716
Thisbe	0	16.5	1.60863
Euselasia	1	11	1.38863
Caria	0	13.8	1.56597
Ancyluris	0	32.5	1.715
Nymphidium	0	19	1.51983
Anteros	0	20	1.45362
Symmachia	0	14.5	1.32899
Discophora	1	50	1.92942
Danaus	0	57.5	1.99255
Dynastor	0	62.3	2
Antirrhea	1	29.9	1.97653
Brassolis	1	50	2
Epiphile	0	29	1.6721
Euphydryas	1	40	1.75587
Ortilia	1	19	NA
Aporia	1	34	1.8014
Leptidea	0	19	1.62014
Libytheana	0	25	1.66276
Selenophanes	1	96.5	2.06819
Tirumala	0	37	1.97772
Gonepteryx	0	34	1.74896
Poladryas	1	20.32	1.63463
Nymphalis	1	37.5	1.77085
Catonephele	0	32.5	1.81591
Vanessa	0	34	1.72016
Aglais	1	29.5	1.67486
Polygonia	0	32	1.66558
Papilio	1	60.5	2.02119
Apatura	0	37.5	1.85431
Caligo	1	136.525	NA
Euploea	0	47	1.94201
Melitaea	1	26	1.57749
Historis	0	71	1.97772
Archaeoprepona	0	75	2.03463
Hamearis	0	16.5	1.48714
Idea	0	50	2.14613
Smyrna	0	41	1.90309
Phalanta	0	19.665	1.72016
Euptoieta	0	31.75	1.716
Ypthima	0	25	1.60206
Dione	1	37.5	1.88536
Zaretis	0	46.5	1.70906
Erionota	0	45	1.8293
