## Supplementary material for "Warning coloration, body size and the evolution of gregarious behavior in butterfly larvae": SD_HP.xlsx

### Sheet: Sheet1
phylo	SD	HP
Tithorea	0	1
Cephrenes	0	0
Pholisora	0	1
Calpodes	0	1
Polites	0	1
Nyctelius	0	1
Thyridia	0	0
Ithomia	0	1
Atalopedes	0	1
Carterocephalus	0	1
Euphyes	0	1
Celotes	0	1
Copaeodes	0	1
Thorybes	0	1
Pyrgus	0	1
Plastingia	0	0
Megathymus	0	0
Badamia	0	0
Spialia	1	1
Iambrix	0	1
Ancistroides	0	1
Hesperia	0	1
Panoquina	0	1
Elbella	0	0
Erynnis	0	1
Coeliades	0	0
Tagiades	0	1
Pelopidas	0	1
Agathymus	0	1
Suastus	0	0
Halpe	0	1
Hidari	0	0
Pseudocoladenia	1	1
Hyarotis	0	0
Gangara	1	0
Systasea	0	1
Ampittia	0	1
Hylephila	0	1
Telicota	0	1
Stinga	0	1
Notocrypta	0	1
Lerodea	0	1
Urbanus	0	1
Ochlodes	0	1
Trapezites	0	1
Hasora	1	1
Melinaea	0	1
Nessaea	1	0
Euptychia	0	1
Chloreuptychia	0	1
Haetera	0	1
Megeuptychia	0	1
Oressinoma	0	1
Caerois	1	0
Satyrodes	0	1
Prepona	0	0
Nathalis	0	1
Parides	1	1
Belenois	0	0
Ixias	0	1
Prioneris	0	1
Delias	1	1
Eurema	0	0
Manataria	1	1
Pararge	0	1
Melanargia	0	1
Erebia	0	1
Chazara	0	1
Lopinga	0	1
Maniola	0	1
Graphium	0	0
Allancastria	1	1
Sericinus	1	1
Battus	1	1
Iphiclides	0	0
Zerynthia	1	1
Cressida	1	1
Archon	0	1
Eurytides	0	0
Troides	1	1
Zemeros	1	0
Eueides	1	1
Dryadula	1	1
Agraulis	1	1
Dryas	1	1
Philaethria	1	1
Heliconius	1	1
Catopsilia	0	0
Cepora	0	1
Ascia	0	1
Anteos	0	0
Leptophobia	0	1
Phoebis	0	1
Aphrissa	0	0
Kricogonia	0	0
Eucheira	0	0
Colias	0	1
Thymelicus	0	1
Pieris	0	1
Neophasia	0	0
Hebomoia	0	1
Theope	0	0
Emesis	1	0
Mesosemia	1	0
Leucochimona	1	0
Thisbe	0	0
Eurybia	0	1
Menander	0	1
Halonympha	1	0
Melanis	1	0
Calephelis	1	1
Calospila	0	1
Semomesia	1	0
Euselasia	1	0
Rhetus	1	0
Caria	1	0
Nymphidium	0	0
Synargis	0	0
Anteros	0	0
Symmachia	1	0
Lyropteryx	1	0
Napaea	1	1
Cyrestis	1	0
Cethosia	1	1
Euthalia	1	1
Discophora	1	1
Dophla	1	0
Biblis	1	1
Danaus	0	1
Dynastor	0	1
Consul	0	0
Moduza	1	0
Methona	0	1
Temenis	1	1
Castilia	1	1
Pseudergolis	0	1
Phyciodes	1	1
Lethe	0	1
Lycorea	0	1
Dircenna	0	0
Brassolis	0	0
Hypothyris	0	0
Hamanumida	1	0
Mechanitis	0	0
Epiphile	0	1
Euphydryas	1	1
Proterebia	0	1
Ortilia	1	1
Aporia	1	0
Leptidea	0	1
Anthocharis	0	1
Asterocampa	0	0
Libytheana	0	1
Pycina	1	0
Tirumala	0	1
Araschnia	1	1
Parnassius	0	1
Gonepteryx	0	0
Poladryas	1	1
Chlosyne	1	1
Nymphalis	1	0
Hamadryas	1	1
Catonephele	1	0
Hypolimnas	1	1
Vanessa	1	1
Aglais	1	1
Doleschallia	1	1
Polygonia	1	0
Morpho	1	1
Colobura	1	0
Junonia	1	1
Papilio	0	0
Siproeta	1	1
Apatura	0	0
Caligo	0	1
Euploea	0	1
Melitaea	1	1
Argynnis	1	1
Historis	1	0
Archaeoprepona	0	0
Hamearis	1	1
Idea	0	1
Smyrna	1	0
Phalanta	1	0
Tigridia	1	0
Hypanartia	1	1
Euptoieta	1	1
Symbrenthia	1	1
Ypthima	1	1
Dione	1	1
Opsiphanes	0	0
Zaretis	0	0
Heteropterus	0	1
Asbolis	0	0
Erionota	0	0
Callicore	1	1
