## Supplementary material for "Warning coloration, body size and the evolution of gregarious behavior in butterfly larvae": SD_only.xlsx

### Sheet: Sheet1
phylo	SD
Tithorea	0
Dispar	0
Hesperilla	0
Mesodina	0
Cephrenes	0
Pholisora	0
Calpodes	0
Polites	0
Nyctelius	0
Forbestra	0
Thyridia	0
Ithomia	0
Poanes	0
Atalopedes	0
Carterocephalus	0
Euphyes	0
Celotes	0
Copaeodes	0
Thorybes	0
Pyrgus	0
Signeta	0
Oreisplanus	0
Plastingia	0
Megathymus	0
Badamia	0
Burara	0
Spialia	1
Iambrix	0
Ancistroides	0
Hesperia	0
Panoquina	0
Pyrrhopyge	1
Elbella	0
Erynnis	0
Coeliades	0
Tagiades	0
Sarangesa	0
Pelopidas	0
Agathymus	0
Suastus	0
Halpe	0
Hidari	0
Pseudocoladenia	1
Hyarotis	0
Gangara	1
Systasea	0
Ampittia	0
Antipodia	0
Creonpyge	1
Hylephila	0
Myscelus	0
Staphylus	0
Euschemon	0
Toxidia	0
Telicota	0
Stinga	0
Netrocoryne	0
Anisynta	0
Jemadia	1
Yaguna	1
Notocrypta	0
Gerosis	0
Neohesperilla	0
Lerodea	0
Urbanus	0
Ochlodes	0
Trapezites	0
Hasora	1
Melinaea	0
Nessaea	1
Euptychia	0
Chloreuptychia	0
Haetera	0
Megeuptychia	0
Oressinoma	0
Caerois	1
Satyrodes	0
Prepona	0
Zipaetis	0
Nathalis	0
Parides	1
Belenois	0
Ixias	0
Prioneris	0
Delias	1
Eurema	0
Manataria	1
Pararge	0
Melanargia	0
Erebia	0
Chazara	0
Lopinga	0
Maniola	0
Baronia	0
Graphium	0
Allancastria	1
Sericinus	1
Battus	1
Iphiclides	0
Zerynthia	1
Bhutanitis	0
Cressida	1
Archon	0
Eurytides	0
Troides	1
Zemeros	1
Eueides	1
Dryadula	1
Podotricha	1
Agraulis	1
Dryas	1
Philaethria	1
Heliconius	1
Catopsilia	0
Cepora	0
Elodina	0
Ascia	0
Anteos	0
Leptophobia	0
Phoebis	0
Aphrissa	0
Kricogonia	0
Catasticta	0
Hesperocharis	0
Itaballia	0
Pereute	1
Eucheira	0
Cunizza	0
Pareronia	0
Colias	0
Thymelicus	0
Pieris	0
Neophasia	0
Hebomoia	0
Pontia	0
Theope	0
Emesis	1
Lasaia	1
Mesosemia	1
Leucochimona	1
Thisbe	0
Eurybia	0
Menander	0
Halonympha	1
Melanis	1
Calephelis	1
Calospila	0
Semomesia	1
Euselasia	1
Rhetus	1
Caria	1
Ancyluris	1
Nymphidium	0
Synargis	0
Anteros	0
Symmachia	1
Lyropteryx	1
Napaea	1
Cyrestis	1
Cethosia	1
Euthalia	1
Discophora	1
Dophla	1
Biblis	1
Danaus	0
Dynastor	0
Antirrhea	0
Consul	0
Moduza	1
Methona	0
Temenis	1
Castilia	1
Pseudergolis	0
Phyciodes	1
Lethe	0
Lycorea	0
Dircenna	0
Brassolis	0
Hypothyris	0
Hamanumida	1
Mechanitis	0
Epiphile	0
Euphydryas	1
Proterebia	0
Ortilia	1
Aporia	1
Leptidea	0
Anthocharis	0
Asterocampa	0
Libytheana	0
Pycina	1
Tirumala	0
Araschnia	1
Parnassius	0
Gonepteryx	0
Poladryas	1
Chlosyne	1
Nymphalis	1
Hamadryas	1
Catonephele	1
Hypolimnas	1
Vanessa	1
Aglais	1
Doleschallia	1
Polygonia	1
Morpho	1
Limenitis	1
Colobura	1
Junonia	1
Papilio	0
Siproeta	1
Apatura	0
Caligo	0
Euploea	0
Melitaea	1
Argynnis	1
Historis	1
Archaeoprepona	0
Hamearis	1
Idea	0
Smyrna	1
Phalanta	1
Tigridia	1
Hypanartia	1
Euptoieta	1
Boloria	1
Symbrenthia	1
Ypthima	1
Dione	1
Opsiphanes	0
Zaretis	0
Colotis	0
Heteropterus	0
Eantis	0
Asbolis	0
Erionota	0
Callicore	1
