## Supplementary material for "Warning coloration, body size and the evolution of gregarious behavior in butterfly larvae": WS_only.xlsx

### Sheet: Sheet1
phylo	BS
Tithorea	1.89209
Godyris	1.82393
Napeogenes	1.60735
Hesperilla	1.52504
Mesodina	1.53148
Cephrenes	1.51851
Pholisora	1.38917
Calpodes	1.66745
Polites	1.45561
Nyctelius	1.5563
Timochares	1.63619
Codatractus	1.62839
Forbestra	1.90993
Thyridia	1.91908
Callithomia	1.80618
Pteronymia	1.62304
Papias	1.54407
Ithomia	1.66049
Hypoleria	1.59218
Poanes	1.46553
Atalopedes	1.44201
Carterocephalus	1.40654
Euphyes	1.41296
Celotes	1.40303
Copaeodes	1.33445
Thorybes	1.51851
Pyrgus	1.41497
Signeta	1.47712
Oreisplanus	1.49831
Lotongus	1.6902
Megathymus	1.75694
Badamia	1.72428
Burara	1.81291
Spialia	1.40654
Iambrix	1.39794
Ancistroides	1.66276
Hesperia	1.41996
Perichares	1.67669
Panoquina	1.51188
Elbella	1.66314
Erynnis	1.45484
Coeliades	1.74819
Tagiades	1.58546
Sarangesa	1.51188
Agathymus	1.64933
Hidari	1.68842
Pseudocoladenia	1.63347
Gangara	1.86332
Systasea	1.45992
Antipodia	1.53148
Creonpyge	1.7864
Hylephila	1.43933
Niconiades	1.5563
Myscelus	1.71508
Nascus	1.65504
Staphylus	1.41027
Euschemon	1.75967
Toxidia	1.41497
Stinga	1.41647
Netrocoryne	1.60206
Anisynta	1.44716
Jemadia	1.74374
Neohesperilla	1.4624
Lerodea	1.41497
Urbanus	1.64345
Ochlodes	1.49136
Trapezites	1.64345
Hasora	1.62839
Scada	1.57634
Heterosais	1.78739
Melinaea	1.91339
Nessaea	1.82289
Ceratinia	1.75884
Euptychia	1.46374
Haetera	1.89131
Megeuptychia	1.77335
Oressinoma	1.68124
Caerois	1.96246
Satyrodes	1.66276
Prepona	1.99123
Nathalis	1.41497
Parides	1.97772
Belenois	1.67669
Ixias	1.72016
Delias	1.86923
Hyposcada	1.58602
Eurema	1.61521
Manataria	1.89117
Pararge	1.62737
Melanargia	1.70243
Erebia	1.62325
Chazara	1.75664
Lopinga	1.72016
Maniola	1.39182
Baronia	1.7638
Graphium	1.89209
Luehdorfia	1.81291
Allancastria	1.75205
Sericinus	1.86923
Battus	1.81786
Iphiclides	1.87795
Zerynthia	1.67943
Bhutanitis	1.90309
Hypermnestra	1.73078
Cressida	1.93197
Archon	1.75815
Eurytides	1.78533
Ornithoptera	2.38899
Troides	2.21748
Eueides	1.80618
Dryadula	1.90849
Podotricha	1.88081
Agraulis	1.9345
Dryas	1.94792
Philaethria	1.99123
Heliconius	1.84819
Pseudoscada	1.54332
Aeria	1.65753
Brevioleria	1.63205
Episcada	1.74155
Pagyris	1.77217
Hyalyris	1.89526
Catopsilia	1.79588
Cepora	1.72016
Ascia	1.71181
Anteos	1.94448
Leptophobia	1.60206
Phoebis	1.82979
Aphrissa	1.69644
Kricogonia	1.61569
Archonias	1.73886
Leodonta	1.76923
Eucheira	1.7336
Mathania	1.80072
Colias	1.67669
Thymelicus	1.35218
Pieris	1.78032
Neophasia	1.66276
Hebomoia	1.95424
Theope	1.35334
Emesis	1.61426
Lasaia	1.56277
Argyrogrammana	1.38917
Mesosemia	1.53895
Leucochimona	1.44716
Thisbe	1.60863
Eurybia	1.72206
Lemonias	1.56703
Menander	1.45909
Melanis	1.66792
Calephelis	1.33806
Calospila	1.42602
Themone	1.5841
Sarota	1.31281
Setabis	1.47885
Euselasia	1.38863
Ithomeis	1.56062
Rhetus	1.48714
Mesene	1.36097
Chorinea	1.57898
Juditha	1.51891
Caria	1.56597
Eunogyra	1.60206
Ancyluris	1.715
Helicopis	1.63929
Perophthalma	1.31069
Nymphidium	1.51983
Chalodeta	1.36021
Synargis	1.46374
Anteros	1.45362
Symmachia	1.32899
Lyropteryx	1.69714
Mesenopsis	1.4387
Metacharis	1.50515
Cyrestis	1.74036
Cethosia	1.90934
Euthalia	1.8451
Discophora	1.92942
Dophla	2.03342
Biblis	1.79148
Adelpha	1.87379
Danaus	1.99255
Taygetis	1.8451
Tegosa	1.42602
Dynastor	2
Antirrhea	1.97653
Consul	1.86806
Moduza	1.8293
Methona	1.94052
Temenis	1.73046
Castilia	1.55376
Pyrrhogyra	1.67062
Phyciodes	1.49693
Lethe	1.83251
Lycorea	1.95999
Brassolis	2
Hypothyris	1.78958
Hamanumida	1.80072
Hypna	1.92881
Mechanitis	1.87506
Epiphile	1.6721
Anthanassa	1.5061
Euphydryas	1.75587
Proterebia	1.66087
Aporia	1.8014
Leptidea	1.62014
Anthocharis	1.62941
Asterocampa	1.716
Libytheana	1.66276
Pardopsis	1.52634
Selenophanes	2.06819
Pycina	1.9426
Tirumala	1.97772
Araschnia	1.55023
Cyllopsis	1.59106
Parnassius	1.76716
Gonepteryx	1.74896
Poladryas	1.63463
Chlosyne	1.63749
Nymphalis	1.77085
Hamadryas	1.92562
Catonephele	1.81591
Hypolimnas	1.95424
Vanessa	1.72016
Aglais	1.67486
Doleschallia	1.81291
Polygonia	1.66558
Morpho	2.15534
Colobura	1.85733
Junonia	1.64345
Papilio	2.02119
Siproeta	1.96848
Apatura	1.85431
Euploea	1.94201
Libythea	1.70415
Melitaea	1.57749
Argynnis	1.72428
Historis	1.97772
Archaeoprepona	2.03463
Hamearis	1.48714
Idea	2.14613
Smyrna	1.90309
Phalanta	1.72016
Tigridia	1.75603
Hypanartia	1.74147
Eresia	1.73775
Euptoieta	1.716
Ypthima	1.60206
Dione	1.88536
Narope	1.80044
Eryphanis	2.09177
Dulcedo	1.82549
Zaretis	1.70906
Zophopetes	1.62325
Heteropterus	1.50515
Eantis	1.32593
Atrytonopsis	1.54295
Asbolis	1.60563
Erionota	1.8293
Eunica	1.76953
Callicore	1.7165
